# Obesogenic diet alters decidual differentiation and cell-cell communication in the mouse uterus

**DOI:** 10.1101/2025.08.13.670199

**Authors:** Burak Koksal, Christian J. Bellisimo, Patrycja A. Jazwiec, Deborah M. Sloboda, Alexander G. Beristain

## Abstract

Maternal obesity is associated with increased risk of infertility, implantation failure, miscarriage, and other pregnancy complications. While prior studies have linked obesity to uterine dysfunction and impaired endometrial biology, how obesity alters the cellular and molecular landscape of the early pregnant endometrium remains poorly understood. Here, we perform single-cell RNA sequencing of embryonic day 5.5 uterus from control and obesogenic mice to generate a cellular atlas of the early decidualizing endometrium. We identify obesity-associated transcriptional changes across multiple Endometrial Stromal Cell (ESC) states and innate immune populations, including uterine natural killer cells and macrophages. Computational modeling reveals that maternal obesity disrupts distinct routes of ESC differentiation during decidualization and leads to shifts in ESC-derived cues known to impact innate immune responses. These findings provide a comprehensive single-cell resource of the post-implantation mouse endometrium while simultaneously generating critical insight into how maternal obesity reprograms the maternal-fetal interface in early pregnancy.
