## Supplemental Table 1 for "Obesogenic diet alters decidual differentiation and cell-cell communication in the mouse uterus": TableS1.xlsx

### Sheet: A-Week 0 (Baseline) Measures
Baseline ID	Animal ID	Random Glucose (mmol/L)	Bodyweight (g)	Fat Mass (g)	Adiposity (%BW)
205	C64	5.8	18.6	3.2	17.2043
215	C69	6.3	17.7	2.5	14.1243
217	C70	5.4	17.2	3.6	20.9302
238	C79	9.1	18.6	2	10.7527
249	C82	6.3	19.1	2.8	14.6597
206	OB83	7.4	19.2	3	15.625
230	OB95	6.7	19.2	2.9	15.1042
231	OB96	7.3	17.8	3.3	18.5393
239	OB98	7.2	18.6	2.4	12.9032
242	OB100	6.6	18.6	2.5	13.4409

### Sheet: B-Weekly Weight Gain
Animal ID		Week
		0	1	2	3	4	5	6	7	8	9	10	12
C64		18.5	18.7	19.3	19.1	20.2	20.1	20.6	20.2	21.2	21.6	22.3	21.4
C69		17.3	17.2	17.2	17.5	17.6	18.9	18.6	19.3	19.7	19.9	20.3	19.6
C70		16.9	16.4	17	17.3	18.2	18.9	20	20.3	20	20	20.4	20.4
C79		19.5	19.5	20.5	20.2	20.5	21.5	22.1	22	22.4	22	22.2	23.3
C82		19.1	19.6	19.1	19.5	20	20.5	20.9	21.6	22.1	21.7	21.5	22.7
OB83		19.5	18.8	19.7	20.4	22.9	23	23.9	25.6	25.2	26	27.1	28.7
OB95		19.8	19.4	20	21	21.2	22.6	22.6	23.2	23.7	24.3	26.5	24.7
OB96		18.3	17.9	19	19.7	20	21	25.1	23.3	22.4	22.6	23.5	25.3
OB98		19	18.4	19.8	20.8	22.3	22.7	21.4	21.8	23	22.9	24.8	25.4
OB100		18.3	18.9	19.8	20.9	22.8	23.6	25.7	26.2	27.7	27.9	28.2	28.3

### Sheet: C-Week 10 Measures (echoMRI)
Animal ID	Bodyweight (g)	Fat Mass (g)	Adiposity (%BW)
C64	22.3	2.8	12.5561
C69	20.3	2.4	11.8227
C70	20.4	2.7	13.2353
C79	22.2	3.1	13.964
C82	21.5	3.4	15.814
OB83	27.1	9.5	35.0554
OB95	26.5	7	26.4151
OB96	23.5	4.9	20.8511
OB98	24.8	6.6	26.6129
OB100	28.2	11.2	39.7163

### Sheet: D-Endpoint Measures (E0.5&5.5)
Dam Metadata												Endpoint Measures (E5.5)								Sample Metadata
Animal ID	Diet Start Date (dd-mo-yy)	Date Plugged (dd-mo-yy)	Gestational Endpoint	Maternal Endpoint Age (Weeks)	Sire ID		WK0 Bodyweight (g)	E0.5 Weight (g)	Weight Gain (g)	Weight Gain (%)		Fasting Glucose (mmol/L)	Gravid Weight (g)	Gonadal Fat (g)	Gonadal Adiposity (%BW)	Liver (g)	Small Intestine (cm)	Large Intestine (cm)		Frozen Cells	Fixed	Blood Immuno-phenotyping	Sequencing (1=yes)		Sample notes
C64	2021-07-27	2021-11-12	2021-11-17	24.1429	58		18.5	22.2	3.7	20		8.8	23.8	0.0584	0.245378	1.098	39	8.5		1	1	1	1
C69	2021-07-27	2021-11-12	2021-11-17	24.1429	51		17.3	21.2	3.9	22.5434		9.4	22.3	0.0636	0.285202	1.1479	38.5	7.5		1	1	1	1
C70	2021-07-27	2021-10-27	2021-11-01	21.8571	57		16.9	21.4	4.5	26.6272		6.6	22.2	0.0718	0.323423	1.0571	37.7	4.1		1	1	0	1
C79	2021-07-27	2021-11-16	2021-11-21	24.7143	52		19.5	23	3.5	17.9487		9.1	24.5	0.0665	0.271429	1.0907	39	5		1	1	1	1
C82	2021-07-27	2021-10-23	2021-10-28	21.2857	56		19.1	22.4	3.3	17.2775		7.4	22.7	0.0531	0.233921	1.07	33.9	6.7		1	1	0	1
OB83	2021-07-27	2021-10-22	2021-10-27	21.1429	53		19.5	29.7	10.2	52.3077		6.3	29.8	0.256	0.85906	1.0952	32.7	7		1	1	0	1
OB95	2021-07-27	2021-11-18	2021-11-23	25	53		19.8	28.2	8.4	42.4242		8.7	30.4	0.2981	0.980592	1.2879	33.2	5.6		1	1	1	1
OB96	2021-07-27	2021-11-16	2021-11-21	24.7143	54		18.3	28	9.7	53.0055		8.6	30.6	0.258	0.843137	1.2959	33	5.5		1	1	1	1
OB98	2021-07-27	2021-11-09	2021-11-14	23.7143	51		19	27.2	8.2	43.1579		10.8	26.7	0.2121	0.794382	1.0471	32	6.5		1	1	1	1
OB100	2021-07-27	2021-10-28	2021-11-02	22	54		18.3	29.8	11.5	62.8415		9.7	30.2	0.3301	1.09305	1.0983	32.5	5		1	1	0	1
																			C	5	5	3	5
																			HFHS	5	5	3	5
