## Supplemental Table 4 for "Obesogenic diet alters decidual differentiation and cell-cell communication in the mouse uterus": TableS4.xlsx

### Sheet: A-Hand2+ Stromal Cells_hallmark
Pathway	Pval	adjPval	qval	FC
HALLMARK_HYPOXIA	8.01758e-16	4.00879e-14	3.66019	-2.16213
HALLMARK_MYOGENESIS	8.16794e-15	4.08397e-13	3.51979	-1.64894
HALLMARK_EPITHELIAL_MESENCHYMAL_TRANSITION	2.26896e-13	1.13448e-11	3.30835	-0.680347
HALLMARK_INTERFERON_GAMMA_RESPONSE	3.13565e-12	1.56782e-10	3.13125	-2.15564
HALLMARK_COMPLEMENT	5.21924e-12	2.60962e-10	3.09571	-2.12451
HALLMARK_UV_RESPONSE_DN	8.64204e-12	4.32102e-10	3.06013	-2.91742
HALLMARK_COAGULATION	2.33251e-11	1.16626e-09	2.98885	-1.85937
HALLMARK_APOPTOSIS	1.59596e-10	7.97981e-09	2.8457	-2.07015
HALLMARK_REACTIVE_OXYGEN_SPECIES_PATHWAY	1.59596e-10	7.97981e-09	2.8457	1.06796
HALLMARK_UNFOLDED_PROTEIN_RESPONSE	4.04604e-10	2.02302e-08	2.77381	0.0178811
HALLMARK_KRAS_SIGNALING_UP	1.00459e-09	5.02293e-08	2.70167	-2.10115
HALLMARK_ALLOGRAFT_REJECTION	2.44289e-09	1.22144e-07	2.62928	-0.860674
HALLMARK_MYC_TARGETS_V1	8.90939e-09	4.4547e-07	2.52016	4.31236
HALLMARK_XENOBIOTIC_METABOLISM	1.35723e-08	6.78615e-07	2.48362	-0.518531
HALLMARK_P53_PATHWAY	2.05687e-08	1.02843e-06	2.447	-1.40065
HALLMARK_UV_RESPONSE_UP	2.05687e-08	1.02843e-06	2.447	-0.864518
HALLMARK_ADIPOGENESIS	3.10104e-08	1.55052e-06	2.4103	-0.0678747
HALLMARK_INTERFERON_ALPHA_RESPONSE	3.10104e-08	1.55052e-06	2.4103	-1.0955
HALLMARK_TNFA_SIGNALING_VIA_NFKB	3.10104e-08	1.55052e-06	2.4103	-2.95117
HALLMARK_FATTY_ACID_METABOLISM	1.52137e-07	7.60684e-06	2.26248	0.385512
HALLMARK_GLYCOLYSIS	1.41602e-06	7.08012e-05	2.03714	0.544468
HALLMARK_HEME_METABOLISM	4.03029e-06	0.000201515	1.92242	-1.38103
HALLMARK_ESTROGEN_RESPONSE_LATE	5.65335e-06	0.000282668	1.88381	-0.659076
HALLMARK_APICAL_JUNCTION	7.88957e-06	0.000394478	1.84499	-0.340655
HALLMARK_MITOTIC_SPINDLE	7.88957e-06	0.000394478	1.84499	-1.9137
HALLMARK_E2F_TARGETS	2.8436e-05	0.0014218	1.68735	1.29694
HALLMARK_INFLAMMATORY_RESPONSE	2.8436e-05	0.0014218	1.68735	-1.59279
HALLMARK_PROTEIN_SECRETION	2.8436e-05	0.0014218	1.68735	-1.06292
HALLMARK_DNA_REPAIR	3.86851e-05	0.00193426	1.64727	1.25053
HALLMARK_PEROXISOME	7.05147e-05	0.00352573	1.56613	-0.0299601
HALLMARK_PI3K_AKT_MTOR_SIGNALING	9.44815e-05	0.00472407	1.52502	-0.306839
HALLMARK_MTORC1_SIGNALING	0.000125956	0.00629779	1.48351	1.17249
HALLMARK_CHOLESTEROL_HOMEOSTASIS	0.000220489	0.0110245	1.39916	-0.264588
HALLMARK_IL2_STAT5_SIGNALING	0.000220489	0.0110245	1.39916	-1.95477
HALLMARK_ANGIOGENESIS	0.000378284	0.0189142	1.31271	-0.13115
HALLMARK_KRAS_SIGNALING_DN	0.000491774	0.0245887	1.26857	-0.311265
HALLMARK_G2M_CHECKPOINT	0.000818748	0.0409374	1.17808	-0.245091
HALLMARK_SPERMATOGENESIS	0.00133624	0.0668119	1.08404	-0.0845892
HALLMARK_ANDROGEN_RESPONSE	0.002138	0.1069	0.985405	-1.38565
HALLMARK_ESTROGEN_RESPONSE_EARLY	0.00268444	0.134222	0.933904	-1.36748
HALLMARK_APICAL_SURFACE	0.00515946	0.257973	0.767089	-0.300094
HALLMARK_OXIDATIVE_PHOSPHORYLATION	0.00635253	0.317626	0.70575	5.04456
HALLMARK_IL6_JAK_STAT3_SIGNALING	0.009491	0.47455	0.568962	-0.673252
HALLMARK_TGF_BETA_SIGNALING	0.0167178	0.83589	0.279018	-0.573726
HALLMARK_BILE_ACID_METABOLISM	0.301429	1	0	-0.402961
HALLMARK_HEDGEHOG_SIGNALING	0.119497	1	0	-0.359519
HALLMARK_MYC_TARGETS_V2	0.438341	1	0	0.700304
HALLMARK_NOTCH_SIGNALING	0.119497	1	0	-0.237115
HALLMARK_PANCREAS_BETA_CELLS	0.0456412	1	0	-0.0479422
HALLMARK_WNT_BETA_CATENIN_SIGNALING	0.0530852	1	0	-0.305499

### Sheet: B-Hand2- Stromal Cells_hallmark
Pathway	Pval	adjPval	qval	FC
HALLMARK_EPITHELIAL_MESENCHYMAL_TRANSITION	1.10755e-21	5.53773e-20	4.38824	-5.38077
HALLMARK_MYOGENESIS	2.19414e-15	1.09707e-13	3.59997	-2.024
HALLMARK_ALLOGRAFT_REJECTION	4.03186e-11	2.01593e-09	2.94882	-0.309751
HALLMARK_INTERFERON_ALPHA_RESPONSE	1.81659e-10	9.08296e-09	2.8358	-1.9165
HALLMARK_HYPOXIA	9.85109e-10	4.92554e-08	2.70325	-0.12595
HALLMARK_TNFA_SIGNALING_VIA_NFKB	3.96686e-09	1.98343e-07	2.58893	0.999833
HALLMARK_COAGULATION	4.9784e-09	2.4892e-07	2.56981	-3.27556
HALLMARK_UV_RESPONSE_DN	4.9784e-09	2.4892e-07	2.56981	-2.31299
HALLMARK_COMPLEMENT	2.34496e-08	1.17248e-06	2.43534	-2.05685
HALLMARK_IL2_STAT5_SIGNALING	2.34496e-08	1.17248e-06	2.43534	-0.85289
HALLMARK_P53_PATHWAY	2.34496e-08	1.17248e-06	2.43534	-0.150011
HALLMARK_MYC_TARGETS_V1	2.90934e-08	1.45467e-06	2.41604	5.63601
HALLMARK_KRAS_SIGNALING_UP	5.50857e-08	2.75428e-06	2.35796	-1.74443
HALLMARK_PROTEIN_SECRETION	1.02965e-07	5.14827e-06	2.29964	-1.26333
HALLMARK_UNFOLDED_PROTEIN_RESPONSE	1.90002e-07	9.5001e-06	2.24104	0.745328
HALLMARK_ADIPOGENESIS	3.46135e-07	1.73068e-05	2.18215	-0.728671
HALLMARK_ANDROGEN_RESPONSE	5.12635e-07	2.56318e-05	2.14271	-0.547901
HALLMARK_CHOLESTEROL_HOMEOSTASIS	6.22532e-07	3.11266e-05	2.12294	0.124039
HALLMARK_INTERFERON_GAMMA_RESPONSE	7.54913e-07	3.77456e-05	2.10312	-2.38425
HALLMARK_OXIDATIVE_PHOSPHORYLATION	1.10538e-06	5.52692e-05	2.06338	0.962814
HALLMARK_APOPTOSIS	1.33474e-06	6.67368e-05	2.04344	-1.07699
HALLMARK_INFLAMMATORY_RESPONSE	1.9378e-06	9.68898e-05	2.00343	-0.958835
HALLMARK_ANGIOGENESIS	3.35394e-06	0.000167697	1.94306	-1.02917
HALLMARK_GLYCOLYSIS	4.30426e-05	0.00215213	1.63314	-0.122581
HALLMARK_UV_RESPONSE_UP	5.90587e-05	0.00295293	1.59052	0.236939
HALLMARK_APICAL_JUNCTION	9.39287e-05	0.00469643	1.52585	-0.653338
HALLMARK_ESTROGEN_RESPONSE_EARLY	0.000127088	0.0063544	1.4822	-0.151767
HALLMARK_MTORC1_SIGNALING	0.000127088	0.0063544	1.4822	2.05919
HALLMARK_XENOBIOTIC_METABOLISM	0.000197934	0.00989669	1.41581	-0.64206
HALLMARK_REACTIVE_OXYGEN_SPECIES_PATHWAY	0.000264103	0.0132052	1.37086	0.597596
HALLMARK_BILE_ACID_METABOLISM	0.00035044	0.017522	1.3253	-0.373782
HALLMARK_IL6_JAK_STAT3_SIGNALING	0.000530102	0.0265051	1.25566	0.200808
HALLMARK_FATTY_ACID_METABOLISM	0.000791961	0.039598	1.1842	0.00213128
HALLMARK_HEME_METABOLISM	0.00102788	0.0513938	1.13538	-0.236515
HALLMARK_ESTROGEN_RESPONSE_LATE	0.0011686	0.0584298	1.11057	-0.459592
HALLMARK_DNA_REPAIR	0.00310499	0.15525	0.899427	0.575426
HALLMARK_G2M_CHECKPOINT	0.00391065	0.195533	0.841891	1.55701
HALLMARK_TGF_BETA_SIGNALING	0.00489877	0.244939	0.781628	-0.0216081
HALLMARK_MITOTIC_SPINDLE	0.0075639	0.378195	0.649834	-0.0341508
HALLMARK_WNT_BETA_CATENIN_SIGNALING	0.0103307	0.516537	0.535629	0.0250002
HALLMARK_APICAL_SURFACE	0.0565324	1	0	-0.152482
HALLMARK_E2F_TARGETS	0.100732	1	0	2.13587
HALLMARK_HEDGEHOG_SIGNALING	0.19627	1	0	-0.0652867
HALLMARK_KRAS_SIGNALING_DN	0.0658064	1	0	0.038799
HALLMARK_MYC_TARGETS_V2	0.318803	1	0	1.55518
HALLMARK_NOTCH_SIGNALING	0.572092	1	0	-0.101346
HALLMARK_PANCREAS_BETA_CELLS	0.419854	1	0	-0.128368
HALLMARK_PEROXISOME	0.0941228	1	0	0.139938
HALLMARK_PI3K_AKT_MTOR_SIGNALING	0.0878389	1	0	0.167267
HALLMARK_SPERMATOGENESIS	0.687537	1	0	0.0964492

### Sheet: C-NK Cells_hallmark
Pathway	Pval	adjPval	qval	FC
HALLMARK_EPITHELIAL_MESENCHYMAL_TRANSITION	8.16794e-15	4.08397e-13	3.51979	-3.29441
HALLMARK_MYOGENESIS	2.54776e-10	1.27388e-08	2.80978	-1.83747
HALLMARK_APOPTOSIS	1.00459e-09	5.02293e-08	2.70167	-2.26155
HALLMARK_ADIPOGENESIS	2.44289e-09	1.22144e-07	2.62928	-2.43456
HALLMARK_MYC_TARGETS_V1	5.65335e-06	0.000282668	1.88381	-5.63579
HALLMARK_TNFA_SIGNALING_VIA_NFKB	1.09542e-05	0.000547709	1.80595	-2.98914
HALLMARK_COMPLEMENT	1.51318e-05	0.000756589	1.76667	-2.60155
HALLMARK_IL2_STAT5_SIGNALING	1.51318e-05	0.000756589	1.76667	-1.78344
HALLMARK_OXIDATIVE_PHOSPHORYLATION	2.07963e-05	0.00103981	1.72715	-4.1626
HALLMARK_APICAL_JUNCTION	2.8436e-05	0.0014218	1.68735	-1.59875
HALLMARK_INTERFERON_GAMMA_RESPONSE	3.86851e-05	0.00193426	1.64727	-2.82089
HALLMARK_G2M_CHECKPOINT	9.44815e-05	0.00472407	1.52502	-4.32375
HALLMARK_HYPOXIA	0.000167069	0.00835347	1.44157	-2.4011
HALLMARK_INFLAMMATORY_RESPONSE	0.000167069	0.00835347	1.44157	-1.87834
HALLMARK_INTERFERON_ALPHA_RESPONSE	0.000167069	0.00835347	1.44157	-1.16615
HALLMARK_KRAS_SIGNALING_UP	0.000167069	0.00835347	1.44157	-1.38004
HALLMARK_UV_RESPONSE_UP	0.000167069	0.00835347	1.44157	-1.86751
HALLMARK_MITOTIC_SPINDLE	0.000220489	0.0110245	1.39916	-2.60796
HALLMARK_UV_RESPONSE_DN	0.000289529	0.0144765	1.35622	-2.01934
HALLMARK_COAGULATION	0.00104857	0.0524283	1.13156	-1.20417
HALLMARK_XENOBIOTIC_METABOLISM	0.00133624	0.0668119	1.08404	-1.28737
HALLMARK_ALLOGRAFT_REJECTION	0.00169441	0.0847206	1.03538	-2.31897
HALLMARK_ANDROGEN_RESPONSE	0.00169441	0.0847206	1.03538	-1.37078
HALLMARK_PI3K_AKT_MTOR_SIGNALING	0.00169441	0.0847206	1.03538	-1.67653
HALLMARK_TGF_BETA_SIGNALING	0.00169441	0.0847206	1.03538	-0.758906
HALLMARK_ESTROGEN_RESPONSE_EARLY	0.00268444	0.134222	0.933904	-1.12446
HALLMARK_IL6_JAK_STAT3_SIGNALING	0.00268444	0.134222	0.933904	-0.11183
HALLMARK_P53_PATHWAY	0.00268444	0.134222	0.933904	-1.34063
HALLMARK_UNFOLDED_PROTEIN_RESPONSE	0.00335401	0.1677	0.880605	-2.23305
HALLMARK_DNA_REPAIR	0.00417009	0.208505	0.825157	-1.82836
HALLMARK_MTORC1_SIGNALING	0.00417009	0.208505	0.825157	-3.98244
HALLMARK_GLYCOLYSIS	0.00635253	0.317626	0.70575	-2.45416
HALLMARK_KRAS_SIGNALING_DN	0.00778359	0.38918	0.640195	-0.387924
HALLMARK_REACTIVE_OXYGEN_SPECIES_PATHWAY	0.009491	0.47455	0.568962	-0.438625
HALLMARK_ESTROGEN_RESPONSE_LATE	0.0115173	0.575864	0.489571	-1.47904
HALLMARK_ANGIOGENESIS	0.0167178	0.83589	0.279018	-0.930463
HALLMARK_HEME_METABOLISM	0.0167178	0.83589	0.279018	-0.992801
HALLMARK_APICAL_SURFACE	0.32734	1	0	-0.227766
HALLMARK_BILE_ACID_METABOLISM	0.0614609	1	0	-0.542856
HALLMARK_CHOLESTEROL_HOMEOSTASIS	0.0530852	1	0	-0.412995
HALLMARK_E2F_TARGETS	0.0812703	1	0	-4.78601
HALLMARK_FATTY_ACID_METABOLISM	0.0928256	1	0	-1.77198
HALLMARK_HEDGEHOG_SIGNALING	0.187967	1	0	-0.20968
HALLMARK_MYC_TARGETS_V2	0.0928256	1	0	-0.881956
HALLMARK_NOTCH_SIGNALING	0.276484	1	0	-0.175224
HALLMARK_PANCREAS_BETA_CELLS	0.926658	1	0	-0.193487
HALLMARK_PEROXISOME	0.208284	1	0	-0.707381
HALLMARK_PROTEIN_SECRETION	0.0390604	1	0	-1.64602
HALLMARK_SPERMATOGENESIS	0.134692	1	0	-0.55178
HALLMARK_WNT_BETA_CATENIN_SIGNALING	0.944911	1	0	-0.089687

### Sheet: D-Macrophage Cells_hallmark
Pathway	Pval	adjPval	qval	FC
HALLMARK_EPITHELIAL_MESENCHYMAL_TRANSITION	1.918e-13	9.59001e-12	3.31936	-2.06527
HALLMARK_KRAS_SIGNALING_UP	4.66096e-13	2.33048e-11	3.26076	-1.82677
HALLMARK_COMPLEMENT	6.24637e-13	3.12318e-11	3.2412	-3.22267
HALLMARK_INFLAMMATORY_RESPONSE	4.00735e-09	2.00367e-07	2.58808	-2.95195
HALLMARK_APOPTOSIS	6.44781e-09	3.22391e-07	2.54787	-2.4647
HALLMARK_TNFA_SIGNALING_VIA_NFKB	8.15938e-09	4.07969e-07	2.52772	-4.52817
HALLMARK_INTERFERON_GAMMA_RESPONSE	1.30041e-08	6.50207e-07	2.48736	-6.74573
HALLMARK_INTERFERON_ALPHA_RESPONSE	2.58559e-08	1.2928e-06	2.42662	-4.43544
HALLMARK_ALLOGRAFT_REJECTION	1.5076e-07	7.53799e-06	2.26335	-3.96322
HALLMARK_MTORC1_SIGNALING	9.7126e-07	4.8563e-05	2.07694	0.946632
HALLMARK_MYC_TARGETS_V1	1.18526e-06	5.92632e-05	2.05602	4.16424
HALLMARK_UV_RESPONSE_UP	1.18526e-06	5.92632e-05	2.05602	-2.08086
HALLMARK_CHOLESTEROL_HOMEOSTASIS	3.13323e-06	0.000156662	1.95065	-0.115489
HALLMARK_IL2_STAT5_SIGNALING	6.6297e-06	0.000331485	1.86535	-1.6018
HALLMARK_GLYCOLYSIS	7.96475e-06	0.000398238	1.84387	-0.595399
HALLMARK_REACTIVE_OXYGEN_SPECIES_PATHWAY	7.96475e-06	0.000398238	1.84387	-0.08471
HALLMARK_MYOGENESIS	9.55373e-06	0.000477686	1.82232	-1.36253
HALLMARK_HYPOXIA	1.94718e-05	0.000973589	1.7354	-2.3912
HALLMARK_ESTROGEN_RESPONSE_EARLY	2.75402e-05	0.00137701	1.69147	-0.3564
HALLMARK_HEME_METABOLISM	7.50717e-05	0.00375358	1.55742	-1.78665
HALLMARK_COAGULATION	8.82486e-05	0.00441243	1.53471	-1.19307
HALLMARK_ANDROGEN_RESPONSE	0.000121383	0.00606917	1.48892	-0.593286
HALLMARK_ADIPOGENESIS	0.000262169	0.0131084	1.37202	-1.73522
HALLMARK_XENOBIOTIC_METABOLISM	0.000262169	0.0131084	1.37202	-1.13046
HALLMARK_G2M_CHECKPOINT	0.000408537	0.0204269	1.29992	0.600711
HALLMARK_PROTEIN_SECRETION	0.00109028	0.0545138	1.12405	-1.53065
HALLMARK_FATTY_ACID_METABOLISM	0.00210021	0.105011	0.989326	-0.282642
HALLMARK_P53_PATHWAY	0.00270127	0.135064	0.932449	-1.77902
HALLMARK_ANGIOGENESIS	0.00493672	0.246836	0.779481	0.0338844
HALLMARK_IL6_JAK_STAT3_SIGNALING	0.00621802	0.310901	0.712304	-1.0429
HALLMARK_BILE_ACID_METABOLISM	0.00778554	0.389277	0.64011	-0.699762
HALLMARK_PI3K_AKT_MTOR_SIGNALING	0.00778554	0.389277	0.64011	-1.03154
HALLMARK_TGF_BETA_SIGNALING	0.00778554	0.389277	0.64011	-1.18621
HALLMARK_PEROXISOME	0.00869249	0.434624	0.60157	-0.479984
HALLMARK_E2F_TARGETS	0.00969078	0.484539	0.560956	2.03514
HALLMARK_APICAL_JUNCTION	0.0133099	0.665493	0.420543	-1.58909
HALLMARK_DNA_REPAIR	0.0133099	0.665493	0.420543	0.351646
HALLMARK_APICAL_SURFACE	0.420983	1	0	-0.205079
HALLMARK_ESTROGEN_RESPONSE_LATE	0.0580454	1	0	-0.570761
HALLMARK_HEDGEHOG_SIGNALING	0.728303	1	0	-0.0568123
HALLMARK_KRAS_SIGNALING_DN	0.517046	1	0	-0.792589
HALLMARK_MITOTIC_SPINDLE	0.0680217	1	0	-1.27801
HALLMARK_MYC_TARGETS_V2	0.0580454	1	0	0.964792
HALLMARK_NOTCH_SIGNALING	0.17729	1	0	-0.0604227
HALLMARK_OXIDATIVE_PHOSPHORYLATION	0.210502	1	0	-1.0641
HALLMARK_PANCREAS_BETA_CELLS	0.138484	1	0	-0.0951476
HALLMARK_SPERMATOGENESIS	0.314955	1	0	-0.214213
HALLMARK_UNFOLDED_PROTEIN_RESPONSE	0.0492569	1	0	0.448367
HALLMARK_UV_RESPONSE_DN	0.0792726	1	0	-1.84601
HALLMARK_WNT_BETA_CATENIN_SIGNALING	0.0535083	1	0	-0.00936684

### Sheet: E-Hallmark Pathways-Gene List 
Pathway	Description	Genes
HALLMARK_ADIPOGENESIS	Genes up-regulated during adipocyte differentiation (adipogenesis).	Abca1;Abcb8;Acaa2;Acadl;Acadm;Acads;Acly;Aco2;Acox1;Adcy6;Adig;Adipoq;Adipor2;Agpat3;Aifm1;Ak2;Aldh2;Aldoa;Angpt1;Angptl4;Aplp2;Apoe;Araf;Arl4a;Atl2;Atp1b3;Atp5o;Baz2a;Bckdha;Bcl2l13;Bcl6;C3;Cat;Cavin1;Cavin2;Ccng2;Cd151;Cd302;Cd36;Cdkn2c;Chchd10;Chuk;Cidea;Cmbl;Cmpk1;Col15a1;Col4a1;Coq3;Coq5;Coq9;Cox6a1;Cox7b;Cox8a;Cpt2;Crat;Cs;Cyc1;Cyp4b1;Dbt;Ddt;Decr1;Dgat1;Dhcr7;Dhrs7;Dhrs7b;Dlat;Dld;Dnajb9;D…
HALLMARK_ALLOGRAFT_REJECTION	Genes up-regulated during transplant rejection.	Aars;Abce1;Abi1;Ache;Acvr2a;Akt1;Apbb1;B2m;Bcat1;Bcl10;Bcl3;Brca1;C2;Capg;Cartpt;Ccl11;Ccl19;Ccl2;Ccl22;Ccl4;Ccl5;Ccl7;Ccnd2;Ccnd3;Ccr1;Ccr2;Ccr5;Cd1d1;Cd2;Cd247;Cd28;Cd3d;Cd3e;Cd3g;Cd4;Cd40;Cd40lg;Cd47;Cd7;Cd74;Cd79a;Cd80;Cd86;Cd8a;Cd8b1;Cd96;Cdkn2a;Cfp;Crtam;Csf1;Csk;Ctss;Cxcl13;Cxcl9;Cxcr3;Dars;Degs1;Dyrk3;Egfr;Eif3a;Eif3d;Eif3j1;Eif3j2;Eif4g3;Eif5a;Elane;Elf4;Ereg;Ets1;F2;F2r;Fas;Fasl;Fcgr2b;…
HALLMARK_ANDROGEN_RESPONSE	Genes defining response to androgens.	Abcc4;Abhd2;Acsl3;Actn1;Adamts1;Adrm1;Akap12;Akt1;Aldh1a3;Ank;Appbp2;Arid5b;Azgp1;B2m;B4galt1;Bmpr1b;Camkk2;Ccnd1;Ccnd3;Cdc14b;Cdk6;Cenpn;Dbi;Dhcr24;Dnajb9;Elk4;Ell2;Elovl5;Fads1;Fkbp5;Gnai3;Gpd1l;Gsr;Gucy1a1;H1f0;Herc3;Hmgcr;Hmgcs1;Homer2;Hpgd;Hsd17b14;Idi1;Inpp4b;Insig1;Iqgap2;Itgav;Klk1;Klk1b1;Klk1b11;Klk1b16;Klk1b21;Klk1b22;Klk1b24;Klk1b27;Klk1b3;Klk1b4;Klk1b5;Klk1b8;Klk1b9;Krt19;Krt8;Lifr;Lm…
HALLMARK_ANGIOGENESIS	Genes up-regulated during formation of blood vessels (angiogenesis).	Apoh;App;Ccnd2;Col3a1;Col5a2;Cxcl5;Fgfr1;Fstl1;Itgav;Jag1;Jag2;Kcnj8;Lpl;Lrpap1;Lum;Msx1;Nrp1;Olr1;Pdgfa;Pf4;Pglyrp1;Postn;Prg2;Ptk2;S100a4;Serpina5;Slco2a1;Spp1;Stc1;Thbd;Timp1;Tnfrsf21;Vav2;Vcan;Vegfa;Vtn
HALLMARK_APICAL_JUNCTION	Genes encoding components of apical junction complex.	Acta1;Actb;Actc1;Actg1;Actg2;Actn1;Actn2;Actn3;Actn4;Adam15;Adam23;Adam9;Adamts5;Adra1b;Akt2;Akt3;Alox8;Amh;Amigo1;Amigo2;Arhgef6;Arpc2;Atp1a3;B4galt1;Baiap2;Bmp1;Cadm2;Cadm3;Calb2;Cap1;Cd209b;Cd274;Cd276;Cd34;Cd86;Cdh1;Cdh11;Cdh15;Cdh3;Cdh4;Cdh6;Cdh8;Cdk8;Cdsn;Cercam;Cldn11;Cldn14;Cldn15;Cldn18;Cldn19;Cldn4;Cldn5;Cldn6;Cldn7;Cldn8;Cldn9;Cnn2;Cntn1;Col16a1;Col17a1;Col9a1;Crat;Crb3;Ctnna1;Ctnnd1;C…
HALLMARK_APICAL_SURFACE	Genes encoding proteins over-represented on the apical surface of epithelial cells, e.g., important for cell polarity (apical area).	Adam10;Adipor2;Afap1l2;Akap7;App;Atp6v0a4;Atp8b1;B4galt1;Brca1;Cd160;Crocc;Crybg1;Cx3cl1;Dcbld2;Efna5;Ephb4;Flot2;Gas1;Gata3;Ghrl;Gstm5;Hspb1;Il2rb;Il2rg;Lyn;Lypd3;Mal;Mdga1;Ncoa6;Ntng1;Pcsk9;Pkhd1;Plaur;Rhcg;Rtn4rl1;Scube1;Shroom2;Slc22a12;Slc2a4;Slc34a3;Srpx;Sulf2;Thy1;Tmem8b
HALLMARK_APOPTOSIS	Genes mediating programmed cell death (apoptosis) by activation of caspases.	Add1;Aifm3;Ank;Anxa1;App;Atf3;Avpr1a;Bax;Bcap31;Bcl10;Bcl2l1;Bcl2l10;Bcl2l11;Bcl2l2;Bgn;Bid;Bik;Birc3;Bmf;Bmp2;Bnip3l;Brca1;Btg2;Btg3;Casp1;Casp2;Casp3;Casp4;Casp6;Casp7;Casp8;Casp9;Cav1;Ccna1;Ccnd1;Ccnd2;Cd14;Cd2;Cd38;Cd44;Cd69;Cdc25b;Cdk2;Cdkn1a;Cdkn1b;Cflar;Clu;Crebbp;Cth;Ctnnb1;Cyld;Dap;Dap3;Dcn;Ddit3;Dffa;Diablo;Dnaja1;Dnajc3;Dnm1l;Dpyd;Ebp;Egr3;Emp1;Eno2;Erbb2;Erbb3;Ereg;Etf1;F2;F2r;Fas;Fas…
HALLMARK_BILE_ACID_METABOLISM	Genes involve in metabolism of bile acids and salts.	Abca1;Abca2;Abca3;Abca4;Abca5;Abca6;Abca8b;Abca9;Abcd1;Abcd2;Abcd3;Abcg4;Abcg8;Acsl1;Acsl5;Agxt;Akr1d1;Aldh1a7;Aldh8a1;Aldh9a1;Amacr;Apoa1;Aqp9;Ar;Atxn1;Bbox1;Bcar3;Bmp6;Cat;Ch25h;Crot;Cyp27a1;Cyp39a1;Cyp46a1;Cyp7a1;Cyp7b1;Cyp8b1;Dhcr24;Dio1;Dio2;Efhc1;Ephx2;Fads1;Fads2;Fdxr;Gc;Gclm;Gnmt;Gnpat;Gstk1;Hacl1;Hao1;Hsd17b11;Hsd17b4;Hsd17b6;Hsd3b3;Hsd3b7;Idh1;Idh2;Idi1;Isoc1;Klf1;Lck;Lipe;Lonp2;Mlycd;N…
HALLMARK_CHOLESTEROL_HOMEOSTASIS	Genes involved in cholesterol homeostasis.	Abca2;Acat3;Acss2;Actg1;Adh4;Alcam;Aldoc;Antxr2;Anxa13;Anxa5;Atf3;Atf5;Atxn2;Avpr1a;Cbs;Cd9;Chka;Clu;Cpeb2;Ctnnb1;Cxcl16;Cyp51;Dhcr7;Ebp;Ech1;Errfi1;Ethe1;Fabp5;Fads2;Fasn;Fbxo6;Fdft1;Fdps;Gldc;Gnai1;Gpx8;Gstm7;Gusb;Hmgcr;Hmgcs1;Hsd17b7;Idi1;Jag1;Ldlr;Lgals3;Lgmn;Lpl;Lss;Mal2;Mvd;Mvk;Nfil3;Niban1;Nsdhl;Pcyt2;Pdk3;Plaur;Plscr1;Pmvk;Pnrc1;Pparg;S100a11;Sc5d;Scd1;Scd2;Sema3b;Sqle;Srebf2;Stard4;Stx5a…
HALLMARK_COAGULATION	Genes encoding components of blood coagulation system; also up-regulated in platelets.	A2m;Acox2;Adam9;Ang;Anxa1;Apoa1;Apoc1;Apoc2;Apoc3;Arf4;Bmp1;C1qa;C1rb;C1s1;C2;C3;C8a;C8b;C8g;C9;Capn2;Capn5;Casp9;Cd9;Cfb;Cfd;Cfh;Cfi;Clu;Comp;Cpb2;Cpn1;Cpq;Crip2;Csrp1;Ctsb;Ctse;Ctsh;Ctsk;Ctso;Ctsl;Dct;Dpp4;Dusp14;Dusp6;F10;F11;F12;F13b;F2;F2rl2;F3;F8;F9;Fbn1;Fga;Fgg;Fn1;Furin;Fyn;Gda;Gnb2;Gng12;Gp1ba;Gp9;Gsn;Hmgcs2;Hnf4a;Hpn;Hrg;Htra1;Iscu;Itga2;Itgb3;Itih1;Klf7;Klk8;Klkb1;Lamp2;Lefty2;Lgmn;Lrp…
HALLMARK_COMPLEMENT	Genes encoding components of the complement system, which is part of the innate immune system.	Actn2;Adam9;Adra2b;Akap10;Ang;Anxa5;Apoa4;Apoc1;Atox1;Brpf3;C1qa;C1qc;C1rb;C1s1;C2;C3;C9;Car2;Calm1;Calm3;Casp1;Casp3;Casp4;Casp7;Casp9;Cblb;Ccl5;Cd36;Cd40lg;Cd46;Cd55;Cd55b;Cd59b;Cda;Cdh13;Cdk5r1;Cebpb;Cfb;Cfh;Clu;Col4a2;Cp;Cpm;Cpq;Cr1l;Cr2;Csrp1;Ctsb;Ctsc;Ctsd;Ctsh;Ctsl;Ctso;Ctss;Cxcl1;Cxcl2;Cxcl3;Dgkg;Dgkh;Dock10;Dock4;Dock9;Dpp4;Dusp5;Dusp6;Dyrk2;Ehd1;F10;F2;F3;F5;F7;F8;Fcer1g;Fcnb;Fdx1;Fn1;F…
HALLMARK_DNA_REPAIR	Genes involved in DNA repair.	Aaas;Ada;Adcy6;Adrm1;Ago4;Ak1;Ak3;Alyref;Aprt;Arl6ip1;Bcam;Bcap31;Bola2;Brf2;Cant1;Ccno;Cda;Cetn2;Clp1;Cmpk2;Cox17;Cstf3;Dad1;Dctn4;Ddb1;Ddb2;Dgcr8;Dguok;Dut;Edf1;Eif1b;Ell;Eloa;Ercc1;Ercc2;Ercc3;Ercc4;Ercc5;Ercc8;Fen1;Gmpr2;Gpx4;Gsdme;Gtf2a2;Gtf2b;Gtf2f1;Gtf2h1;Gtf2h3;Gtf2h5;Gtf3c5;Guk1;Hcls1;Hprt;Impdh2;Itpa;Lig1;Mpc2;Mpg;Mrpl40;Ncbp2;Nelfb;Nelfcd;Nelfe;Nfx1;Nme1;Nme3;Nme4;Npr2;Nt5c;Nt5c3;Nudt2…
HALLMARK_E2F_TARGETS	Genes encoding cell cycle related targets of E2F transcription factors.	Ak2;Anp32e;Asf1a;Asf1b;Atad2;Aurka;Aurkb;Bard1;Birc5;Brca1;Brca2;Brms1l;Bub1b;Cbx5;Ccnb2;Ccne1;Ccp110;Cdc20;Cdc25a;Cdc25b;Cdca3;Cdca8;Cdk1;Cdk4;Cdkn1a;Cdkn1b;Cdkn2a;Cdkn2c;Cdkn3;Cenpe;Cenpm;Chek1;Chek2;Cit;Cks1b;Cks2;Cnot9;Cse1l;Ctcf;Ctps;Dck;Dclre1b;Dctpp1;Ddx39a;Dek;Depdc1a;Diaph3;Dlgap5;Dnmt1;Donson;Dscc1;Dut;E2f8;Eed;Eif2s1;Espl1;Exosc8;Ezh2;Gins1;Gins3;Gins4;Gspt1;H2ax;H2az1;Hells;Hmga1;Hmgb…
HALLMARK_EPITHELIAL_MESENCHYMAL_TRANSITION	Genes defining epithelial-mesenchymal transition, as in wound healing, fibrosis and metastasis.	Abi3bp;Acta2;Adam12;Anpep;Aplp1;Areg;Basp1;Bdnf;Bgn;Bmp1;Cadm1;Cald1;Calu;Cap2;Capg;Ccn1;Ccn2;Cd44;Cd59b;Cdh11;Cdh2;Cdh6;Col11a1;Col12a1;Col16a1;Col1a1;Col1a2;Col3a1;Col4a1;Col4a2;Col5a1;Col5a2;Col5a3;Col6a2;Col6a3;Col7a1;Col8a2;Colgalt1;Comp;Copa;Crlf1;Cthrc1;Cxcl1;Cxcl2;Cxcl3;Cxcl12;Cxcl5;Dab2;Dcn;Dkk1;Dpysl3;Dst;Ecm1;Ecm2;Edil3;Efemp2;Eln;Emp3;Eno2;Fap;Fas;Fbln1;Fbln2;Fbln5;Fbn1;Fbn2;Fermt2;Fg…
HALLMARK_ESTROGEN_RESPONSE_EARLY	Genes defining early response to estrogen.	Abat;Abca3;Abhd2;Ablim1;Adcy1;Adcy9;Add3;Aff1;Akap1;Aldh3b1;Amfr;Anxa9;Aqp3;Ar;Areg;Arl3;Asb13;B4galt1;Bag1;Bcl11b;Bcl2;Bhlhe40;Blvrb;Car12;Calb2;Calcr;Cant1;Cbfa2t3;Ccn5;Ccnd1;Cd44;Celsr1;Celsr2;Chpt1;Cish;Cldn7;Clic3;Cxcl12;Cyp26b1;Deptor;Dhcr7;Dhrs2;Dhrs3;Dlc1;Dynlt3;Egr3;Elf1;Elf3;Elovl2;Elovl5;Endod1;Esrp2;Fam102a;Farp1;Fasn;Fcmr;Fdft1;Fhl2;Fkbp4;Fkbp5;Flnb;Fos;Foxc1;Frk;Gab2;Gfra1;Gja1;Gla;…
HALLMARK_ESTROGEN_RESPONSE_LATE	Genes defining late response to estrogen.	Abca3;Abhd2;Acox2;Add3;Aff1;Agr2;Aldh3a2;Aldh3b1;Amfr;Anxa9;Areg;Arl3;Ascl1;Ass1;Atp2b4;Bag1;Batf;Bcl2;Blvrb;Btg3;Car12;Car2;Cacna2d2;Calcr;Cav1;Ccn5;Ccna1;Ccnd1;Cd44;Cd9;Cdc20;Cdc6;Cdh1;Celsr2;Chpt1;Chst8;Cish;Ckb;Clic3;Cox6c;Cpe;Cxcl12;Cxcl14;Cyp26b1;Cyp4f14;Cyp4f15;Cyp4f40;Dcxr;Dhcr7;Dhrs2;Dlg5;Dnajc1;Dnajc12;Dusp2;Dynlt3;Egr3;Elovl5;Emp2;Etfb;Fabp5;Fam102a;Farp1;Fdft1;Fgfr3;Fkbp4;Fkbp5;Flnb;F…
HALLMARK_FATTY_ACID_METABOLISM	Genes encoding proteins involved in metabolism of fatty acids.	Aadat;Acaa1a;Acaa2;Acadl;Acadm;Acads;Acadvl;Acat3;Aco2;Acot2;Acot3;Acot8;Acox1;Acsl1;Acsl4;Acsl5;Acsm3;Acss1;Adh1;Adh7;Adipor2;Adsl;Alad;Aldh1a7;Aldh3a1;Aldh3a2;Aldh9a1;Aldoa;Aoc3;Apex1;Aqp7;Auh;Bckdhb;Blvra;Bmpr1b;Bphl;Car2;Car4;Car6;Cbr1;Cbr3;Cd1d1;Cd36;Cel;Cidea;Cpox;Cpt1a;Cpt2;Crat;Cryz;Cyp1a1;Cyp4a31;D2hgdh;Decr1;Dhcr24;Dld;Dlst;Ech1;Echs1;Eci1;Eci2;Ehhadh;Elovl5;Eno2;Eno3;Ephx1;Erp29;Etfdh;…
HALLMARK_G2M_CHECKPOINT	Genes involved in the G2/M checkpoint, as in progression through the cell division cycle.	Abl1;Amd1;Arid4a;Atf5;Atrx;Aurka;Aurkb;Bard1;Bcl3;Birc5;Brca2;Bub1;Bub3;Casp8ap2;Cbx1;Ccna2;Ccnb2;Ccnd1;Ccnf;Ccnt1;Cdc20;Cdc25a;Cdc25b;Cdc27;Cdc45;Cdc6;Cdc7;Cdk1;Cdk4;Cdkn1b;Cdkn2c;Cdkn3;Cenpa;Cenpe;Cenpf;Chaf1a;Chek1;Chmp1a;Cks1b;Cks2;Ctcf;Cul1;Cul3;Cul4a;Cul5;Dbf4;Ddx39a;Dkc1;Dmd;Dr1;Dtymk;E2f1;E2f2;E2f3;E2f4;Efna5;Egf;Espl1;Ewsr1;Exo1;Ezh2;Fancc;Fbxo5;Foxn3;G3bp1;Gins2;Gspt1;H2ax;H2az1;H2az2;H…
HALLMARK_GLYCOLYSIS	Genes encoding proteins involved in glycolysis and gluconeogenesis.	Abcb6;Adora2b;Agl;Agrn;Ak3;Ak4;Akr1a1;Aldh7a1;Aldh9a1;Aldoa;Aldob;Alg1;Ang;Angptl4;Ankzf1;Arpp19;Artn;Aurka;B3galt6;B3gat1;B3gat3;B3gnt3;B4galt1;B4galt2;B4galt4;B4galt7;Bik;Bpnt1;Cacna1h;Capn5;Casp6;Cd44;Cdk1;Cenpa;Chpf;Chpf2;Chst1;Chst12;Chst2;Chst4;Chst5;Cited2;Cldn3;Cldn9;Cln6;Cog2;Col5a1;Copb2;Cth;Cxcr4;Cyb5a;Dcn;Ddit4;Depdc1a;Dld;Dpysl4;Dsc2;Ecd;Efna3;Egfr;Egln3;Elf3;Eno1;Eno2;Ero1a;Ext1;Ext…
HALLMARK_HEDGEHOG_SIGNALING	Genes up-regulated by activation of hedgehog signaling.	Ache;Adgrg1;Amot;Cdk5r1;Cdk6;Celsr1;Cntfr;Crmp1;Dpysl2;Ets2;Gli1;Hey1;Hey2;L1cam;Ldb1;Myh9;Nf1;Nkx6-1;Nrcam;Nrp1;Nrp2;Ophn1;Plg;Pml;Ptch1;Rasa1;Rtn1;Scg2;Shh;Slit1;Thy1;Tle1;Tle3;Unc5c;Vegfa;Vldlr
HALLMARK_HEME_METABOLISM	Genes involved in metabolism of heme (a cofactor consisting of iron and porphyrin) and erythroblast differentiation.	Abcb6;Abcg2;Ackr1;Acp5;Acsl6;Add1;Add2;Adipor1;Agpat4;Ahsp;Alad;Alas2;Aldh1l1;Aldh6a1;Ank1;Aqp3;Arhgef12;Arl2bp;Asns;Atg4a;Atp6v0a1;Bach1;Bcam;Blvra;Blvrb;Bmp2k;Bnip3l;Bpgm;Bsg;Btg2;Btrc;C3;Car1;Car2;Cast;Cat;Ccdc28a;Ccnd3;Cdc27;Cdr2;Cir1;Clcn3;Cpox;Ctns;Ctsb;Ctse;Daam1;Dcaf10;Dcaf11;Dcun1d1;Dmtn;E2f2;Eif2ak1;Ell2;Endod1;Epb41;Epb42;Epor;Ermap;Ezh1;Fbxo34;Fbxo7;Fbxo9;Fech;Fn3k;Foxj2;Foxo3;Ftcd;Ga…
HALLMARK_HYPOXIA	Genes up-regulated in response to low oxygen levels (hypoxia).	Ackr3;Adm;Adora2b;Ak4;Akap12;Aldoa;Aldob;Aldoc;Ampd3;Angptl4;Ankzf1;Anxa2;Atf3;Atp7a;B3galt6;B4galnt2;Bcan;Bcl2;Bgn;Bhlhe40;Bnip3l;Brs3;Btg1;Car12;Casp6;Cav1;Cavin1;Cavin3;Ccn1;Ccn2;Ccn5;Ccng2;Cdkn1a;Cdkn1b;Cdkn1c;Chst2;Chst3;Cited2;Col5a1;Cp;Csrp2;Cxcr4;Dcn;Ddit3;Ddit4;Dpysl4;Dtna;Dusp1;Edn2;Efna1;Efna3;Egfr;Eno1;Eno2;Eno3;Ero1a;Errfi1;Ets1;Ext1;F3;Fam162a;Fbp1;Fos;Fosl2;Foxo3;Gaa;Galk1;Gapdh;Ga…
HALLMARK_IL2_STAT5_SIGNALING	Genes up-regulated by STAT5 in response to IL2 stimulation.	Abcb1a;Adam19;Ager;Ahcy;Ahnak;Ahr;Alcam;Amacr;Anxa4;Aplp1;Arl4a;Batf;Batf3;Bcl2;Bcl2l1;Bhlhe40;Bmp2;Bmpr2;Car2;Capg;Capn3;Casp3;Ccnd2;Ccnd3;Ccne1;Ccr4;Cd44;Cd48;Cd79b;Cd81;Cd83;Cd86;Cdc42se2;Cdc6;Cdcp1;Cdkn1c;Cish;Ckap4;Coch;Col6a1;Csf1;Csf2;Cst7;Ctla4;Ctsz;Cxcl10;Cyfip1;Dcps;Dennd5a;Dhrs3;Drc1;Ecm1;Eef1akmt1;Emp1;Eno3;Enpp1;Eomes;Etfbkmt;Etv4;F2rl2;Fah;Hycc2;Fgl2;Flt3l;Furin;Gabarapl1;Gadd45b;Ga…
HALLMARK_IL6_JAK_STAT3_SIGNALING	Genes up-regulated by IL6 [GeneID=3569] via STAT3 [GeneID=6774], e.g., during acute phase response.	A2m;Acvr1b;Acvrl1;Bak1;Cbl;Ccl7;Ccr1;Cd14;Cd36;Cd38;Cd44;Cd9;Cntfr;Crlf2;Csf1;Csf2;Csf2ra;Csf2rb2;Csf3r;Cxcl1;Cxcl2;Cxcl3;Cxcl10;Cxcl11;Cxcl13;Cxcl9;Dntt;Ebi3;Fas;Grb2;Hax1;Hmox1;Ifnar1;Ifngr1;Ifngr2;Il10rb;Il12rb1;Il13ra1;Il15ra;Il17ra;Il17rb;Il18r1;Il1b;Il1r1;Il1r2;Il2ra;Il2rg;Il3ra;Il4ra;Il6;Il6st;Il7;Il9r;Inhbe;Irf1;Irf9;Itga4;Itgb3;Jun;Lepr;Ltb;Ltbr;Map3k8;Myd88;Osmr;Pdgfc;Pf4;Pik3r5;Pim1;Pl…
HALLMARK_INFLAMMATORY_RESPONSE	Genes defining inflammatory response.	Abca1;Abi1;Acvr1b;Acvr2a;Adgre1;Adm;Adora2b;Adrm1;Ahr;Aplnr;Aqp9;Atp2a2;Atp2b1;Atp2c1;Axl;Bdkrb1;Best1;Bst2;Btg2;C3ar1;C5ar1;Calcrl;Ccl17;Ccl2;Ccl20;Ccl22;Ccl24;Ccl5;Ccl7;Ccr7;Ccrl2;Cd14;Cd40;Cd48;Cd55;Cd55b;Cd69;Cd70;Cd82;Cdkn1a;Chst2;Clec5a;Cmklr1;Csf1;Csf3;Csf3r;Cx3cl1;Cxcl10;Cxcl11;Cxcl5;Cxcl9;Cxcr6;Cybb;Dcbld2;Ebi3;Edn1;Eif2ak2;Emp3;Ereg;F3;Ffar2;Fpr1;Fzd5;Gabbr1;Gch1;Gna15;Gnai3;Gp1ba;Gpc3;…
HALLMARK_INTERFERON_ALPHA_RESPONSE	Genes up-regulated in response to alpha interferon proteins.	Adar;B2m;Batf2;Bst2;C1s1;Casp1;Casp8;Ccrl2;Cd47;Cd74;Cmpk2;Cmtr1;Cnp;Csf1;Cxcl10;Cxcl11;Ddx60;Dhx58;Eif2ak2;Elf1;Epsti1;Gbp2;Gbp3;Gmpr;Helz2;Herc6;H2-Q10;H2-Q7;Ifi27;Ifi27l2b;Ifi30;Ifi35;Ifi44;Ifi44l;Ifih1;Ifit2;Ifit3;Ifitm1;Ifitm2;Ifitm3;Il15;Il4ra;Il7;Irf1;Irf2;Irf7;Irf9;Isg15;Isg20;Lamp3;Lap3;Lgals3bp;Lpar6;Ly6e;Mov10;Mvb12a;Mx2;Ncoa7;Nmi;Nub1;Oas1a;Oas1g;Oasl1;Ogfr;Parp12;Parp14;Parp9;Plscr1;…
HALLMARK_INTERFERON_GAMMA_RESPONSE	Genes up-regulated in response to IFNG [GeneID=3458].	Adar;Apol6;Arid5b;Arl4a;Auts2;B2m;Bank1;Batf2;Bpgm;Bst2;Btg1;C1rb;C1s1;Casp1;Casp3;Casp4;Casp7;Casp8;Ccl2;Ccl5;Ccl7;Cd274;Cd38;Cd40;Cd69;Cd74;Cd86;Cdkn1a;Cfb;Cfh;Ciita;Cmklr1;Cmpk2;Cmtr1;Csf2rb2;Cxcl10;Cxcl11;Cxcl9;Rigi;Ddx60;Dhx58;Eif2ak2;Eif4e3;Epsti1;Fas;Fcgr1;Fgl2;Fpr1;Gbp3;Gbp10;Gbp4;Gbp8;Gbp9;Gch1;Gpr18;Gzma;Helz2;Herc6;Hif1a;H2-Q10;H2-Q7;Gm8909;H2-D1;H2-M2;H2-DMa;H2-Aa;H2-Eb1;H2-M3;Icam1;I…
HALLMARK_KRAS_SIGNALING_DN	Genes down-regulated by KRAS activation.	Abcb11;Abcg4;Actc1;Adra2c;Akr1b8;Alox12b;Ambn;Arhgdig;Arpp21;Asb7;Atp4a;Atp6v1b1;Bard1;Bmpr1b;Brdt;Btg2;Hc;Cacna1f;Cacng1;Calcb;Calm4;Camk1d;Capn9;Ccdc106;Ccna1;Ccr8;Cd207;Cd40lg;Cd80;Cdh16;Cdkal1;Celsr2;Chrng;Chst2;Ckm;Cldn16;Cldn8;Clps;Clstn3;Cntfr;Col2a1;Copz2;Coq8a;Cpa2;Cpb1;Cpeb3;Cyp11b2;Cyp39a1;Dcc;Dlk2;Dtnb;Edar;Edn1;Edn2;Efhd1;Egf;Entpd7;Epha5;Fgf16;Fgf22;Fgfr3;Fggy;Fshb;Gamt;Gdnf;Gp1ba;G…
HALLMARK_KRAS_SIGNALING_UP	Genes up-regulated by KRAS activation.	Abcb1a;Ace;Adam17;Adam8;Adamdec1;Adgra2;Adgrl4;Akap12;Akt2;Aldh1a2;Aldh1a3;Ammecr1;Angptl4;Ank;Ano1;Anxa10;Apod;Arg1;Atg10;Avl9;Birc3;Bmp2;Bpgm;Btbd3;Btc;C3ar1;Car2;Cab39l;Cbl;Cbr4;Cbx8;Ccl20;Ccnd2;Ccser2;Cd37;Cdadc1;Cfb;Cfh;Cfhr1;Cidea;Clec4a3;Cmklr1;Cpe;Crot;Csf2;Csf2ra;Ctss;Cxcl10;Cxcr4;Dcbld2;Dnmbp;Dock2;Dusp6;Emp1;Eng;Epb41l3;Ephb2;Ereg;Ero1a;Ets1;Etv1;Etv4;Etv5;Evi5;F13a1;F2rl1;Fbxo4;Fcer1g…
HALLMARK_MITOTIC_SPINDLE	Genes important for mitotic spindle assembly.	Abi1;Abl1;Abr;Actn4;Akap13;Alms1;Als2;Anln;Apc;Arap3;Arf6;Arfgef1;Arfip2;Arhgap10;Arhgap27;Arhgap29;Arhgap4;Arhgap5;Arhgdia;Arhgef11;Arhgef12;Arhgef2;Arhgef3;Arhgef7;Arl8a;Atg4b;Aurka;Bcar1;Bcl2l11;Bcr;Bin1;Birc5;Brca2;Bub1;Capzb;Ccdc88a;Ccnb2;Cd2ap;Cdc27;Cdc42;Cdc42bpa;Cdc42ep1;Cdc42ep2;Cdc42ep4;Cdk1;Cdk5rap2;Cenpe;Cenpf;Cenpj;Cep131;Cep192;Cep250;Cep57;Cep72;Ckap5;Clasp1;Clip1;Clip2;Cntrl;Cntro…
HALLMARK_MTORC1_SIGNALING	Genes up-regulated through activation of mTORC1 complex.	Abcf2;Acaca;Acly;Acsl3;Actr2;Actr3;Add3;Adipor2;Ak4;Aldoa;Arpc5l;Asns;Atp2a2;Atp5g1;Atp6v1d;Aurka;Bcat1;Bhlhe40;Btg2;Bub1;Cacybp;Calr;Canx;Ccnf;Ccng1;Cct6a;Cd9;Cdc25a;Cdkn1a;Cfp;Cops5;Coro1a;Cth;Ctsc;Cxcr4;Cyb5b;Cyp51;Dapp1;Ddit3;Ddit4;Ddx39a;Dhcr24;Dhcr7;Dhfr;Ebp;Edem1;Eef1e1;Egln3;Eif2s2;Elovl5;Elovl6;Eno1;Eprs;Ero1a;Etf1;Fads1;Fads2;Fdxr;Fgl2;Fkbp2;G6pdx;Gapdh;Gbe1;Gclc;Gga2;Gla;Glrx;Gmps;Got1…
HALLMARK_MYC_TARGETS_V1	A subgroup of genes regulated by MYC - version 1 (v1).	Abce1;Acp1;Aimp2;Ap3s1;Apex1;Bub3;C1qbp;Cad;Canx;Cbx3;Ccna2;Cct2;Cct3;Cct4;Cct5;Cct7;Cdc20;Cdc45;Cdk2;Cdk4;Clns1a;Cnbp;Cops5;Cox5a;Cstf2;Ctps;Cul1;Cyc1;Ddx18;Ddx21;Dek;Dhx15;Dut;Eef1b2;Eif1ax;Eif2s1;Eif2s2;Eif3b;Eif3d;Eif3j1;Eif3j2;Eif4a1;Eif4e;Eif4g2;Eif4h;Eprs;Erh;Etf1;Exosc7;Fam120a;Fbl;G3bp1;Glo1;Gnl3;Got2;Gspt1;H2az1;Hdac2;Hddc2;Hdgf;Hnrnpa1;Hnrnpa2b1;Hnrnpa3;Hnrnpc;Hnrnpd;Hnrnpr;Hnrnpu;Hprt…
HALLMARK_MYC_TARGETS_V2	A subgroup of genes regulated by MYC - version 2 (v2).	Aimp2;Bysl;Cbx3;Cdk4;Dctpp1;Ddx18;Dusp2;Exosc5;Farsa;Gnl3;Grwd1;Hk2;Hspd1;Hspe1;Imp4;Ipo4;Las1l;Map3k6;Mcm4;Mcm5;Mphosph10;Mrto4;Mybbp1a;Myc;Ndufaf4;Nip7;Noc4l;Nolc1;Nop16;Nop2;Nop56;Npm1;Pa2g4;Pes1;Phb;Plk1;Plk4;Ppan;Pprc1;Prmt3;Pus1;Rabepk;Rcl1;Rrp12;Rrp9;Slc19a1;Slc29a2;Sord;Srm;Supv3l1;Tbrg4;Tcof1;Tfb2m;Tmem97;Ung;Utp20;Wdr43;Wdr74
HALLMARK_MYOGENESIS	Genes involved in development of skeletal muscle (myogenesis).	Ablim1;Ache;Acsl1;Acta1;Actc1;Actn2;Actn3;Adam12;Adcy9;Aebp1;Agl;Agrn;Ak1;Akt2;Ankrd2;Aplnr;Apod;App;Atp2a1;Atp6ap1;Bag1;Bdkrb2;Bhlhe40;Bin1;Cacna1h;Cacng1;Camk2b;Casq1;Casq2;Cav3;Cd36;Cdh13;Cdkn1a;Cfd;Chrna1;Chrnb1;Chrng;Ckb;Ckm;Ckmt2;Clu;Cnn3;Col15a1;Col1a1;Col3a1;Col4a2;Col6a2;Col6a3;Cox6a2;Cox7a1;Crat;Cryab;Csrp3;Ctf1;Dapk2;Denn2b;Des;Dmd;Dmpk;Dtna;Efs;Eif4a2;Eno3;Ephb3;Erbb3;Fabp3;Fdps;Fgf2;…
HALLMARK_NOTCH_SIGNALING	Genes up-regulated by activation of Notch signaling.	Aph1a;Arrb1;Ccnd1;Cul1;Dll1;Dtx1;Dtx2;Dtx4;Fbxw11;Fzd1;Fzd5;Fzd7;Hes1;Heyl;Jag1;Kat2a;Lfng;Maml2;Notch1;Notch2;Notch3;Ppard;Prkca;Psen2;Psenen;Rbx1;Sap30;Skp1;St3gal6;Tcf7l2;Wnt2;Wnt5a
HALLMARK_OXIDATIVE_PHOSPHORYLATION	Genes encoding proteins involved in oxidative phosphorylation.	Abcb7;Acaa1a;Acaa2;Acadm;Acadsb;Acadvl;Acat1;Aco2;Afg3l2;Aifm1;Alas1;Aldh6a1;Atp1b1;Atp5a1;Atp5b;Atp5c1;Atp5d;Atp5e;Atp5g1;Atp5g2;Atp5g3;Atp5k;Atp5j2;Atp5l;Atp5pb;Atp5h;Atp5j;Atp5o;Atp6ap1;Atp6v0b;Atp6v0c;Atp6v0e;Atp6v1c1;Atp6v1d;Atp6v1e1;Atp6v1f;Atp6v1g1;Atp6v1h;Bax;Bckdha;Bdh2;Casp7;Cox10;Cox11;Cox15;Cox17;Cox4i1;Cox5a;Cox5b;Cox6a1;Cox6b1;Cox6c;Cox7a2;Cox7a2l;Cox7b;Cox7c;Cox8a;Cpt1a;Cs;Cyb5a;Cy…
HALLMARK_P53_PATHWAY	Genes involved in p53 pathways and networks.	Abat;Abcc5;Abhd4;Acvr1b;Ada;Aen;Ak1;Alox8;Ankra2;Apaf1;App;Atf3;Baiap2;Bak1;Bax;Blcap;Bmp2;Btg1;Btg2;Casp1;Ccnd2;Ccnd3;Ccng1;Ccnk;Ccp110;Cd81;Cd82;Cdh13;Cdk5r1;Cdkn1a;Cdkn2a;Cdkn2aip;Cdkn2b;Cebpa;Cgrrf1;Clca2;Coq8a;Csrnp2;Ctsd;Ctsf;Cyfip2;Dcxr;Ddb2;Ddit3;Ddit4;Def6;Dgka;Dnttip2;Dram1;Ei24;Elp1;Epha2;Ephx1;Eps8l2;Ercc5;F2r;Fam162a;Fas;Fbxw7;Fdxr;Fgf13;Fos;Foxo3;Fuca1;Gadd45a;Gls2;Gm2a;Gpx2;H1f2;H2…
HALLMARK_PANCREAS_BETA_CELLS	Genes specifically up-regulated in pancreatic beta cells.	Abcc8;Akt3;Chga;Dcx;Dpp4;Elp4;Foxa2;Foxo1;G6pc2;Gcg;Gck;Hnf1a;Iapp;Ins2;Insm1;Isl1;Lmo2;Mafb;Neurod1;Neurog3;Nkx2-2;Nkx6-1;Pak3;Pax4;Pax6;Pcsk1;Pcsk2;Pdx1;Pklr;Scgn;Sec11a;Slc2a2;Spcs1;Srp14;Srp9;Srprb;Sst;Stxbp1;Syt13;Vdr
HALLMARK_PEROXISOME	Genes encoding components of peroxisome.	Abcb1a;Abcb4;Abcb9;Abcc5;Abcc8;Abcd1;Abcd2;Abcd3;Acaa1a;Acot8;Acox1;Acsl1;Acsl4;Acsl5;Alb;Aldh1a7;Aldh9a1;Atxn1;Bcl10;Cacna1b;Cadm1;Cat;Cdk7;Cel;Cln6;Cln8;Cnbp;Crabp1;Crabp2;Crat;Ctbp1;Ctps;Dhcr24;Dhrs3;Dio1;Dlg4;Ech1;Eci2;Ehhadh;Elovl5;Ephx2;Ercc1;Ercc3;Esr2;Fabp6;Fads1;Fdps;Fis1;Gnpat;Gstk1;Hao2;Hmgcl;Hras;Hsd11b2;Hsd17b11;Hsd17b4;Hsd3b7;Ide;Idh1;Idh2;Idi1;Isoc1;Itgb1bp1;Lonp2;Mlycd;Msh2;Mvp;Nr…
HALLMARK_PI3K_AKT_MTOR_SIGNALING	Genes up-regulated by activation of the PI3K/AKT/mTOR pathway.	Acaca;Actr2;Actr3;Adcy2;Akt1;Akt1s1;Ap2m1;Arf1;Arhgdia;Arpc3;Atf1;Cab39;Cab39l;Calr;Camk4;Cdk1;Cdk2;Cdk4;Cdkn1a;Cdkn1b;Cfl1;Cltc;Csnk2b;Cxcr4;Dapp1;Ddit3;Dusp3;E2f1;Ecsit;Egfr;Eif4e;Fasl;Fgf17;Fgf22;Fgf6;Gna14;Gngt1;Grb2;Grk2;Gsk3b;Hras;Hsp90b1;Il2rg;Il4;Irak4;Itpr2;Lck;Map2k3;Map2k6;Map3k7;Mapk1;Mapk10;Mapk8;Mapk9;Mapkap1;Mknk1;Mknk2;Myd88;Nck1;Nfkbib;Ngf;Nod1;Pak4;Pdk1;Pfn1;Pik3r3;Pikfyve;Pin1;…
HALLMARK_PROTEIN_SECRETION	Genes involved in protein secretion pathway.	Abca1;Adam10;Anp32e;Ap1g1;Ap2b1;Ap2m1;Ap2s1;Ap3b1;Ap3s1;Arcn1;Arf1;Arfgap3;Arfgef1;Arfgef2;Arfip1;Atp1a1;Atp6v1b1;Atp6v1h;Atp7a;Bet1;Bnip3;Cav2;Cd63;Clcn3;Cln5;Clta;Cltc;Cog2;Copb1;Copb2;Cope;Ctsc;Dnm1l;Dop1a;Dst;Egfr;Ergic3;Galc;Gbf1;Gla;Gnas;Golga4;Gosr2;Ica1;Igf2r;Kif1b;Krt18;Lamp2;Lman1;M6pr;Mapk1;Mon2;Napa;Napg;Ocrl;Pam;Ppt1;Rab14;Rab22a;Rab2a;Rab5a;Rab9;Rer1;Rps6ka3;Scamp1;Scamp3;Scrn1;Sec2…
HALLMARK_REACTIVE_OXYGEN_SPECIES_PATHWAY	Genes up-regulated by reactive oxigen species (ROS).	Abcc1;Atox1;Cat;Cdkn2d;Egln2;Ercc2;Fes;Ftl1;G6pdx;Gclc;Gclm;Glrx;Glrx2;Gpx3;Gpx4;Gsr;Hhex;Hmox2;Ipcef1;Junb;Lamtor5;Lsp1;Mbp;Mgst1;Mpo;Msra;Ndufa6;Ndufb4;Ndufs2;Nqo1;Oxsr1;Pdlim1;Pfkp;Prdx1;Prdx2;Prdx4;Prdx6;Prnp;Ptpa;Sbno2;Scaf4;Selenos;Sod1;Sod2;Srxn1;Stk25;Txn1;Txnrd1;Txnrd2
HALLMARK_SPERMATOGENESIS	Genes up-regulated during production of male gametes (sperm), as in spermatogenesis.	Ace;Acrbp;Acrv1;Actl7b;Adad1;Adam2;Adcyap1;Agfg1;Akap4;Alox15;Arl4a;Art3;Aurka;Braf;Bub1;Camk4;Ccna1;Ccnb2;Cct6b;Cdk1;Cdkn3;Cftr;Chfr;Chrm4;Clgn;Clpb;Clvs1;Cnih2;Coil;Crisp2;Csnk2a2;Cst8;Dbf4;Dcc;Ddx25;Ddx4;Dmc1;Dmrt1;Dnajb8;Dpep3;Elovl3;Ezh2;Gad1;Gapdhs;Gfi1;Gmcl1;Gpr182;Grm8;Gsg1;Gstm5;H1f6;Hba-x;Hoxb1;Hspa1l;Hspa2;Hspa4l;Htr5a;Ide;Ift88;Il12rb2;Il13ra2;Ip6k1;Jam3;Kif2c;Ldhc;Lpin1;Map7;Mast2;Me…
HALLMARK_TGF_BETA_SIGNALING	Genes up-regulated in response to TGFB1 [GeneID=7040].	Acvr1;Apc;Arid4b;Bcar3;Bmp2;Bmpr1a;Bmpr2;Cdh1;Cdk9;Cdkn1c;Ctnnb1;Eng;Fkbp1a;Fnta;Furin;Hdac1;Hipk2;Id1;Id2;Id3;Ifngr2;Junb;Klf10;Lefty2;Ltbp2;Map3k7;Ncor2;Nog;Pmepa1;Ppm1a;Ppp1ca;Ppp1r15a;Rab31;Rhoa;Serpine1;Ski;Skil;Slc20a1;Smad1;Smad3;Smad6;Smad7;Smurf1;Smurf2;Sptbn1;Tgfb1;Tgfbr1;Tgif1;Thbs1;Tjp1;Trim33;Ube2d3;Wwtr1;Xiap
HALLMARK_TNFA_SIGNALING_VIA_NFKB	Genes regulated by NF-kB in response to TNF [GeneID=7124].	Abca1;Ackr3;Areg;Atf3;Atp2b1;B4galt1;B4galt5;Bcl2a1a;Bcl3;Bcl6;Bhlhe40;Birc2;Birc3;Bmp2;Btg1;Btg2;Btg3;Ccl2;Ccl20;Ccl4;Ccl5;Ccn1;Ccnd1;Ccnl1;Ccrl2;Cd44;Cd69;Cd80;Cd83;Cdkn1a;Cebpb;Cebpd;Cflar;Clcf1;Csf1;Csf2;Cxcl1;Cxcl2;Cxcl3;Cxcl10;Cxcl11;Cxcl5;Rigi;Dennd5a;Dnajb4;Dram1;Dusp1;Dusp2;Dusp4;Dusp5;Edn1;Efna1;Egr1;Egr2;Egr3;Ehd1;Eif1;Ets2;F2rl1;F3;Fjx1;Fos;Fosb;Fosl1;Fosl2;Fut4;G0s2;Gadd45a;Gadd45b;G…
HALLMARK_UNFOLDED_PROTEIN_RESPONSE	Genes up-regulated during unfolded protein response, a cellular stress response related to the endoplasmic reticulum.	Aldh18a1;Arfgap1;Asns;Atf3;Atf4;Atf6;Atp6v0d1;Bag3;Banf1;Calr;Ccl2;Cebpb;Cebpg;Chac1;Cks1b;Cnot2;Cnot4;Cnot6;Cxxc1;Dcp1a;Dcp2;Dctn1;Ddit4;Ddx10;Dkc1;Dnaja4;Dnajb9;Dnajc3;Edc4;Edem1;Eef2;Eif2ak3;Eif2s1;Eif4a1;Eif4a2;Eif4a3;Eif4e;Eif4ebp1;Eif4g1;Ern1;Ero1a;Exoc2;Exosc1;Exosc10;Exosc2;Exosc4;Exosc5;Exosc9;Fkbp14;Fus;Gemin4;Gosr2;H2ax;Herpud1;Hsp90b1;Hspa5;Hspa9;Hyou1;Iars;Ifit1bl1;Igfbp1;Imp3;Kdelr3…
HALLMARK_UV_RESPONSE_DN	Genes down-regulated in response to ultraviolet (UV) radiation.	Abcc1;Acvr2a;Add3;Adgrl2;Adora2b;Aggf1;Akt3;Amph;Anxa2;Anxa4;Apbb2;Arhgef9;Atp2b1;Atp2b4;Atp2c1;Atrn;Atrx;Atxn1;Bckdhb;Bdnf;Bhlhe40;Bmpr1a;Cacna1a;Cap2;Cav1;Ccn1;Cdc42bpa;Cdk13;Cdkn1b;Cdon;Celf2;Cited2;Col11a1;Col1a1;Col1a2;Col3a1;Col5a2;Dab2;Dbp;Ddah1;Dlc1;Dlg1;Dmac2l;Dusp1;Dyrk1a;Efemp1;Erbb2;F3;Fbln5;Fhl2;Fyn;Fzd2;Gcnt1;Gja1;Grk5;Has2;Ica1;Id1;Igf1r;Igfbp5;Inpp4b;Insig1;Irs1;Itgb3;Kalrn;Kcnma1…
HALLMARK_UV_RESPONSE_UP	Genes up-regulated in response to ultraviolet (UV) radiation.	Abcb1a;Acaa1a;Ago2;Alas1;Aldoa;Amd1;Ap2s1;Apom;Aqp3;Arrb2;Asns;Atf3;Atp6v1c1;Atp6v1f;Bak1;Bcl2l11;Bid;Bmp2;Bsg;Btg1;Btg2;Btg3;Car2;Casp3;Cck;Ccnd3;Ccne1;Cdc34;Cdc5l;Cdk2;Cdkn1c;Cdkn2b;Cdo1;Cebpg;Chka;Chrna5;Clcn2;Cltb;Cnp;Col2a1;Creg1;Ctsl;Cxcl1;Cyb5b;Cyb5r1;Cyp1a1;Ddx21;Dgat1;Dlg4;Dnaja1;Dnajb1;E2f5;Eif2s3x;Eif5;Eno2;Epcam;Ephx1;Fen1;Fgf18;Fkbp4;Fmo1;Fos;Fosb;Furin;Gal;Gch1;Ggh;Gls;Gpx3;Grina;Gr…
HALLMARK_WNT_BETA_CATENIN_SIGNALING	Genes up-regulated by activation of WNT signaling through accumulation of beta catenin CTNNB1 [GeneID=1499].	Adam17;Axin1;Axin2;Ccnd2;Csnk1e;Ctnnb1;Cul1;Dkk1;Dkk4;Dll1;Dvl2;Peg12;Fzd1;Fzd8;Gnai1;Hdac11;Hdac2;Hdac5;Hey1;Hey2;Jag1;Jag2;Kat2a;Lef1;Maml1;Myc;Ncor2;Ncstn;Nkd1;Notch1;Notch4;Numb;Ppard;Psen2;Ptch1;Rbpj;Skp2;Tcf7;Trp53;Wnt1;Wnt5b;Wnt6
HALLMARK_XENOBIOTIC_METABOLISM	Genes encoding proteins involved in processing of drugs and other xenobiotics.
