## Supplemental Table 7 for "Obesogenic diet alters decidual differentiation and cell-cell communication in the mouse uterus": TableS7.xlsx

### Sheet: A-unStr_hallmark
Pathway	Pval	adjPval	qval	FC
HALLMARK_EPITHELIAL_MESENCHYMAL_TRANSITION	5.12604e-33	2.56302e-31	5.53094	-2.38782
HALLMARK_INTERFERON_GAMMA_RESPONSE	3.32979e-26	1.66489e-24	4.87633	-3.17044
HALLMARK_COMPLEMENT	1.02755e-21	5.13776e-20	4.39195	-2.81537
HALLMARK_HYPOXIA	6.00226e-18	3.00113e-16	3.93989	-2.24031
HALLMARK_KRAS_SIGNALING_UP	1.44022e-14	7.20108e-13	3.48462	-1.91771
HALLMARK_APOPTOSIS	2.26896e-13	1.13448e-11	3.30835	-2.38761
HALLMARK_ALLOGRAFT_REJECTION	3.87683e-13	1.93841e-11	3.273	-1.48168
HALLMARK_MTORC1_SIGNALING	8.64204e-12	4.32102e-10	3.06013	-1.5946
HALLMARK_TNFA_SIGNALING_VIA_NFKB	6.16533e-11	3.08267e-09	2.91737	-2.96266
HALLMARK_COAGULATION	6.39204e-10	3.19602e-08	2.73777	-2.24752
HALLMARK_FATTY_ACID_METABOLISM	1.00459e-09	5.02293e-08	2.70167	-0.666482
HALLMARK_MYOGENESIS	1.00459e-09	5.02293e-08	2.70167	-1.94365
HALLMARK_MYC_TARGETS_V1	2.44289e-09	1.22144e-07	2.62928	-0.646954
HALLMARK_P53_PATHWAY	2.44289e-09	1.22144e-07	2.62928	-1.32248
HALLMARK_XENOBIOTIC_METABOLISM	2.05687e-08	1.02843e-06	2.447	-1.19814
HALLMARK_ADIPOGENESIS	6.94007e-08	3.47003e-06	2.33659	-0.985385
HALLMARK_ESTROGEN_RESPONSE_LATE	6.94007e-08	3.47003e-06	2.33659	-0.866049
HALLMARK_INTERFERON_ALPHA_RESPONSE	6.94007e-08	3.47003e-06	2.33659	-1.82145
HALLMARK_ESTROGEN_RESPONSE_EARLY	1.52137e-07	7.60684e-06	2.26248	-1.52733
HALLMARK_UV_RESPONSE_DN	1.41602e-06	7.08012e-05	2.03714	-3.05701
HALLMARK_UV_RESPONSE_UP	2.01707e-06	0.000100854	1.99908	-1.42829
HALLMARK_IL2_STAT5_SIGNALING	2.85853e-06	0.000142926	1.96084	-2.10979
HALLMARK_PROTEIN_SECRETION	5.65335e-06	0.000282668	1.88381	-1.35441
HALLMARK_INFLAMMATORY_RESPONSE	7.88957e-06	0.000394478	1.84499	-1.71107
HALLMARK_APICAL_JUNCTION	1.09542e-05	0.000547709	1.80595	-0.651388
HALLMARK_REACTIVE_OXYGEN_SPECIES_PATHWAY	2.8436e-05	0.0014218	1.68735	0.641409
HALLMARK_ANDROGEN_RESPONSE	5.23616e-05	0.00261808	1.60687	-1.59133
HALLMARK_E2F_TARGETS	7.05147e-05	0.00352573	1.56613	-0.754622
HALLMARK_CHOLESTEROL_HOMEOSTASIS	9.44815e-05	0.00472407	1.52502	-0.565724
HALLMARK_BILE_ACID_METABOLISM	0.000289529	0.0144765	1.35622	-0.162639
HALLMARK_TGF_BETA_SIGNALING	0.000491774	0.0245887	1.26857	-0.428857
HALLMARK_PI3K_AKT_MTOR_SIGNALING	0.000636124	0.0318062	1.22372	-0.936416
HALLMARK_G2M_CHECKPOINT	0.000818748	0.0409374	1.17808	-1.77407
HALLMARK_GLYCOLYSIS	0.000818748	0.0409374	1.17808	-0.823451
HALLMARK_HEME_METABOLISM	0.002138	0.1069	0.985405	-1.24863
HALLMARK_SPERMATOGENESIS	0.002138	0.1069	0.985405	-0.216782
HALLMARK_DNA_REPAIR	0.00515946	0.257973	0.767089	0.125286
HALLMARK_MITOTIC_SPINDLE	0.009491	0.47455	0.568962	-2.2023
HALLMARK_PEROXISOME	0.009491	0.47455	0.568962	-0.35059
HALLMARK_UNFOLDED_PROTEIN_RESPONSE	0.0139092	0.695461	0.397149	-1.41513
HALLMARK_ANGIOGENESIS	0.0456412	1	0	-0.329804
HALLMARK_APICAL_SURFACE	0.208284	1	0	-0.539593
HALLMARK_HEDGEHOG_SIGNALING	0.187967	1	0	-0.315409
HALLMARK_IL6_JAK_STAT3_SIGNALING	0.496358	1	0	-0.971889
HALLMARK_KRAS_SIGNALING_DN	0.0708349	1	0	-0.122056
HALLMARK_MYC_TARGETS_V2	0.0530852	1	0	-0.104564
HALLMARK_NOTCH_SIGNALING	0.187967	1	0	-0.211901
HALLMARK_OXIDATIVE_PHOSPHORYLATION	0.0238087	1	0	1.95227
HALLMARK_PANCREAS_BETA_CELLS	0.525473	1	0	-0.138097
HALLMARK_WNT_BETA_CATENIN_SIGNALING	0.0812703	1	0	-0.329696

### Sheet: B-PDZ1_hallmark
Pathway	Pval	adjPval	qval	FC
HALLMARK_EPITHELIAL_MESENCHYMAL_TRANSITION	2.28257e-46	1.14129e-44	6.62892	-2.91755
HALLMARK_REACTIVE_OXYGEN_SPECIES_PATHWAY	6.01214e-35	3.00607e-33	5.70281	0.860574
HALLMARK_ALLOGRAFT_REJECTION	3.82851e-31	1.91426e-29	5.35892	-1.26929
HALLMARK_MYC_TARGETS_V1	2.50495e-29	1.25247e-27	5.18674	4.17356
HALLMARK_ESTROGEN_RESPONSE_LATE	1.28534e-28	6.42668e-27	5.11781	-1.3956
HALLMARK_HYPOXIA	6.98808e-27	3.49404e-25	4.94537	-2.55811
HALLMARK_MYOGENESIS	1.52945e-26	7.64725e-25	4.91085	-1.77266
HALLMARK_COMPLEMENT	3.32878e-25	1.66439e-23	4.77271	-2.17579
HALLMARK_MTORC1_SIGNALING	1.50449e-24	7.52244e-23	4.70358	1.5683
HALLMARK_FATTY_ACID_METABOLISM	5.08206e-22	2.54103e-20	4.42662	-0.211464
HALLMARK_GLYCOLYSIS	2.06669e-21	1.03334e-19	4.35726	0.177682
HALLMARK_INTERFERON_GAMMA_RESPONSE	1.67505e-18	8.37523e-17	4.00961	-3.09496
HALLMARK_ADIPOGENESIS	6.00226e-18	3.00113e-16	3.93989	-0.507711
HALLMARK_ESTROGEN_RESPONSE_EARLY	6.00226e-18	3.00113e-16	3.93989	-1.63099
HALLMARK_TNFA_SIGNALING_VIA_NFKB	3.9138e-17	1.9569e-15	3.83516	-4.61021
HALLMARK_OXIDATIVE_PHOSPHORYLATION	7.23528e-17	3.61764e-15	3.80021	1.73295
HALLMARK_UV_RESPONSE_DN	8.01758e-16	4.00879e-14	3.66019	-3.36316
HALLMARK_IL2_STAT5_SIGNALING	2.58607e-15	1.29304e-13	3.59004	-2.05155
HALLMARK_UV_RESPONSE_UP	2.58607e-15	1.29304e-13	3.59004	-1.79581
HALLMARK_INFLAMMATORY_RESPONSE	4.60804e-15	2.30402e-13	3.55493	-2.03584
HALLMARK_APOPTOSIS	8.16794e-15	4.08397e-13	3.51979	-2.38833
HALLMARK_P53_PATHWAY	8.16794e-15	4.08397e-13	3.51979	-1.92184
HALLMARK_COAGULATION	4.4078e-14	2.2039e-12	3.41421	-2.17087
HALLMARK_KRAS_SIGNALING_UP	4.4078e-14	2.2039e-12	3.41421	-2.15952
HALLMARK_ANDROGEN_RESPONSE	1.11416e-12	5.57082e-11	3.2022	-0.993904
HALLMARK_E2F_TARGETS	1.11416e-12	5.57082e-11	3.2022	4.20281
HALLMARK_UNFOLDED_PROTEIN_RESPONSE	1.87402e-12	9.37011e-11	3.16674	-0.223841
HALLMARK_INTERFERON_ALPHA_RESPONSE	8.64204e-12	4.32102e-10	3.06013	-2.00341
HALLMARK_XENOBIOTIC_METABOLISM	1.42349e-11	7.11745e-10	3.02451	-0.697609
HALLMARK_CHOLESTEROL_HOMEOSTASIS	1.57063e-09	7.85317e-08	2.66551	-0.190911
HALLMARK_DNA_REPAIR	5.8182e-09	2.9091e-07	2.55661	1.51294
HALLMARK_G2M_CHECKPOINT	8.90939e-09	4.4547e-07	2.52016	1.38402
HALLMARK_HEME_METABOLISM	6.94007e-08	3.47003e-06	2.33659	-1.26462
HALLMARK_MITOTIC_SPINDLE	6.94007e-08	3.47003e-06	2.33659	-0.686331
HALLMARK_NOTCH_SIGNALING	6.94007e-08	3.47003e-06	2.33659	-0.401275
HALLMARK_PROTEIN_SECRETION	9.88983e-07	4.94491e-05	2.07505	-1.59965
HALLMARK_MYC_TARGETS_V2	1.41602e-06	7.08012e-05	2.03714	0.76432
HALLMARK_APICAL_SURFACE	2.01707e-06	0.000100854	1.99908	-0.41825
HALLMARK_PI3K_AKT_MTOR_SIGNALING	2.01707e-06	0.000100854	1.99908	-0.440198
HALLMARK_ANGIOGENESIS	2.85853e-06	0.000142926	1.96084	-0.841623
HALLMARK_PEROXISOME	4.03029e-06	0.000201515	1.92242	-0.368175
HALLMARK_APICAL_JUNCTION	5.65335e-06	0.000282668	1.88381	-0.794537
HALLMARK_TGF_BETA_SIGNALING	2.07963e-05	0.00103981	1.72715	-1.23207
HALLMARK_HEDGEHOG_SIGNALING	2.8436e-05	0.0014218	1.68735	-0.420715
HALLMARK_BILE_ACID_METABOLISM	7.05147e-05	0.00352573	1.56613	-0.452895
HALLMARK_IL6_JAK_STAT3_SIGNALING	0.000220489	0.0110245	1.39916	-1.1119
HALLMARK_KRAS_SIGNALING_DN	0.000289529	0.0144765	1.35622	-0.677971
HALLMARK_SPERMATOGENESIS	0.019998	0.999901	0.00656581	0.243208
HALLMARK_PANCREAS_BETA_CELLS	0.229843	1	0	-0.0954993
HALLMARK_WNT_BETA_CATENIN_SIGNALING	0.0614609	1	0	-0.440242

### Sheet: C-PDZ2_hallmark
Pathway	Pval	adjPval	qval	FC
HALLMARK_OXIDATIVE_PHOSPHORYLATION	1.33098e-17	6.65491e-16	3.89575	2.40084
HALLMARK_EPITHELIAL_MESENCHYMAL_TRANSITION	1.71427e-16	8.57134e-15	3.75059	-3.78353
HALLMARK_HYPOXIA	2.16636e-14	1.08318e-12	3.45909	-2.06717
HALLMARK_ALLOGRAFT_REJECTION	3.44541e-14	1.7227e-12	3.42984	-0.601115
HALLMARK_MYC_TARGETS_V1	3.44541e-14	1.7227e-12	3.42984	3.36915
HALLMARK_MYOGENESIS	5.45981e-14	2.72991e-12	3.40057	-1.69739
HALLMARK_MTORC1_SIGNALING	8.62071e-14	4.31036e-12	3.37127	2.19238
HALLMARK_ADIPOGENESIS	2.12598e-13	1.06299e-11	3.31262	0.375269
HALLMARK_APOPTOSIS	4.46853e-12	2.23426e-10	3.10658	-2.39851
HALLMARK_P53_PATHWAY	2.5492e-10	1.2746e-08	2.80974	-1.85112
HALLMARK_REACTIVE_OXYGEN_SPECIES_PATHWAY	3.74479e-10	1.87239e-08	2.77986	0.703746
HALLMARK_ESTROGEN_RESPONSE_LATE	5.48137e-10	2.74068e-08	2.74993	-1.36302
HALLMARK_GLYCOLYSIS	7.99447e-10	3.99724e-08	2.71997	-0.264251
HALLMARK_IL2_STAT5_SIGNALING	1.68233e-09	8.41165e-08	2.65991	-1.76332
HALLMARK_COAGULATION	4.99925e-09	2.49962e-07	2.56946	-2.10537
HALLMARK_E2F_TARGETS	7.136e-09	3.568e-07	2.53921	-1.8758
HALLMARK_ESTROGEN_RESPONSE_EARLY	1.01496e-08	5.0748e-07	2.5089	-1.34435
HALLMARK_DNA_REPAIR	5.59902e-08	2.79951e-06	2.35646	0.953037
HALLMARK_INTERFERON_GAMMA_RESPONSE	7.7945e-08	3.89725e-06	2.32578	-3.39452
HALLMARK_FATTY_ACID_METABOLISM	1.49449e-07	7.47245e-06	2.26419	0.401282
HALLMARK_APICAL_JUNCTION	2.05837e-07	1.02918e-05	2.23327	-0.806966
HALLMARK_COMPLEMENT	1.75177e-06	8.75885e-05	2.01434	-2.1388
HALLMARK_UV_RESPONSE_DN	1.75177e-06	8.75885e-05	2.01434	-2.94913
HALLMARK_XENOBIOTIC_METABOLISM	1.75177e-06	8.75885e-05	2.01434	-0.592009
HALLMARK_UV_RESPONSE_UP	2.3451e-06	0.000117255	1.98264	-1.2279
HALLMARK_UNFOLDED_PROTEIN_RESPONSE	4.15834e-06	0.000207917	1.91888	0.346452
HALLMARK_G2M_CHECKPOINT	9.61477e-05	0.00480738	1.52253	-2.71513
HALLMARK_PROTEIN_SECRETION	9.61477e-05	0.00480738	1.52253	-1.2105
HALLMARK_ANDROGEN_RESPONSE	0.000194863	0.00974315	1.4182	-0.834154
HALLMARK_PEROXISOME	0.000244891	0.0122445	1.38277	-0.179702
HALLMARK_ANGIOGENESIS	0.000590068	0.0295034	1.23698	-0.905114
HALLMARK_INFLAMMATORY_RESPONSE	0.000897174	0.0448587	1.1611	-2.01695
HALLMARK_KRAS_SIGNALING_UP	0.00110059	0.0550295	1.12223	-2.08667
HALLMARK_HEDGEHOG_SIGNALING	0.00134551	0.0672753	1.08266	-0.155766
HALLMARK_MITOTIC_SPINDLE	0.00134551	0.0672753	1.08266	-2.27918
HALLMARK_CHOLESTEROL_HOMEOSTASIS	0.00199046	0.099523	1.00104	0.506607
HALLMARK_PI3K_AKT_MTOR_SIGNALING	0.00290473	0.145236	0.915382	-0.0823983
HALLMARK_TNFA_SIGNALING_VIA_NFKB	0.00349117	0.174558	0.870666	-3.83562
HALLMARK_BILE_ACID_METABOLISM	0.0115114	0.57557	0.489798	-0.167685
HALLMARK_INTERFERON_ALPHA_RESPONSE	0.0115114	0.57557	0.489798	-2.2629
HALLMARK_NOTCH_SIGNALING	0.0134697	0.673485	0.414333	-0.128584
HALLMARK_MYC_TARGETS_V2	0.0157092	0.785459	0.323846	1.2167
HALLMARK_SPERMATOGENESIS	0.0182608	0.913041	0.198771	-0.340885
HALLMARK_APICAL_SURFACE	0.107153	1	0	-0.458064
HALLMARK_HEME_METABOLISM	0.0244336	1	0	-0.760421
HALLMARK_IL6_JAK_STAT3_SIGNALING	0.0322703	1	0	-0.835075
HALLMARK_KRAS_SIGNALING_DN	0.054161	1	0	-0.432404
HALLMARK_PANCREAS_BETA_CELLS	0.190014	1	0	-0.149813
HALLMARK_TGF_BETA_SIGNALING	0.158857	1	0	-0.879904
HALLMARK_WNT_BETA_CATENIN_SIGNALING	0.0478127	1	0	-0.296947

### Sheet: D-SDZ1_hallmark
Pathway	Pval	adjPval	qval	FC
HALLMARK_EPITHELIAL_MESENCHYMAL_TRANSITION	1.67505e-18	8.37523e-17	4.00961	-1.26114
HALLMARK_COAGULATION	1.33054e-16	6.6527e-15	3.76524	-2.09494
HALLMARK_XENOBIOTIC_METABOLISM	2.43398e-16	1.21699e-14	3.73024	-1.03971
HALLMARK_ADIPOGENESIS	4.42916e-16	2.21458e-14	3.69523	-1.33719
HALLMARK_HYPOXIA	4.4078e-14	2.2039e-12	3.41421	-2.97404
HALLMARK_TNFA_SIGNALING_VIA_NFKB	3.13565e-12	1.56782e-10	3.13125	-3.56704
HALLMARK_MYOGENESIS	8.64204e-12	4.32102e-10	3.06013	-1.51193
HALLMARK_UV_RESPONSE_DN	1.42349e-11	7.11745e-10	3.02451	-2.82751
HALLMARK_INTERFERON_GAMMA_RESPONSE	4.04604e-10	2.02302e-08	2.77381	-2.24488
HALLMARK_COMPLEMENT	1.57063e-09	7.85317e-08	2.66551	-2.56384
HALLMARK_GLYCOLYSIS	5.8182e-09	2.9091e-07	2.55661	-0.04418
HALLMARK_MTORC1_SIGNALING	1.35723e-08	6.78615e-07	2.48362	0.450754
HALLMARK_UV_RESPONSE_UP	2.05687e-08	1.02843e-06	2.447	-1.48967
HALLMARK_IL2_STAT5_SIGNALING	3.10104e-08	1.55052e-06	2.4103	-2.30744
HALLMARK_ESTROGEN_RESPONSE_LATE	4.65114e-08	2.32557e-06	2.37349	-1.3689
HALLMARK_INFLAMMATORY_RESPONSE	4.65114e-08	2.32557e-06	2.37349	-1.68404
HALLMARK_MITOTIC_SPINDLE	4.65114e-08	2.32557e-06	2.37349	-3.27053
HALLMARK_FATTY_ACID_METABOLISM	1.52137e-07	7.60684e-06	2.26248	-0.339828
HALLMARK_KRAS_SIGNALING_UP	6.87184e-07	3.43592e-05	2.11281	-2.10191
HALLMARK_P53_PATHWAY	1.41602e-06	7.08012e-05	2.03714	-1.82557
HALLMARK_APOPTOSIS	4.03029e-06	0.000201515	1.92242	-2.95699
HALLMARK_HEME_METABOLISM	4.03029e-06	0.000201515	1.92242	-1.89576
HALLMARK_ESTROGEN_RESPONSE_EARLY	5.65335e-06	0.000282668	1.88381	-1.46643
HALLMARK_OXIDATIVE_PHOSPHORYLATION	5.65335e-06	0.000282668	1.88381	3.38932
HALLMARK_ANDROGEN_RESPONSE	1.09542e-05	0.000547709	1.80595	-1.7932
HALLMARK_UNFOLDED_PROTEIN_RESPONSE	1.09542e-05	0.000547709	1.80595	-0.00940729
HALLMARK_E2F_TARGETS	1.51318e-05	0.000756589	1.76667	-0.411068
HALLMARK_MYC_TARGETS_V1	1.51318e-05	0.000756589	1.76667	4.06721
HALLMARK_BILE_ACID_METABOLISM	2.8436e-05	0.0014218	1.68735	-0.59734
HALLMARK_WNT_BETA_CATENIN_SIGNALING	5.23616e-05	0.00261808	1.60687	-0.190275
HALLMARK_INTERFERON_ALPHA_RESPONSE	9.44815e-05	0.00472407	1.52502	-0.985779
HALLMARK_REACTIVE_OXYGEN_SPECIES_PATHWAY	0.000220489	0.0110245	1.39916	0.469292
HALLMARK_CHOLESTEROL_HOMEOSTASIS	0.000491774	0.0245887	1.26857	-0.668047
HALLMARK_PEROXISOME	0.000491774	0.0245887	1.26857	-0.221773
HALLMARK_SPERMATOGENESIS	0.000636124	0.0318062	1.22372	-0.428867
HALLMARK_APICAL_JUNCTION	0.00133624	0.0668119	1.08404	-0.700704
HALLMARK_DNA_REPAIR	0.00169441	0.0847206	1.03538	0.232107
HALLMARK_PI3K_AKT_MTOR_SIGNALING	0.002138	0.1069	0.985405	-0.627314
HALLMARK_APICAL_SURFACE	0.00268444	0.134222	0.933904	-0.34025
HALLMARK_IL6_JAK_STAT3_SIGNALING	0.00268444	0.134222	0.933904	-0.726462
HALLMARK_KRAS_SIGNALING_DN	0.00417009	0.208505	0.825157	-0.379106
HALLMARK_G2M_CHECKPOINT	0.00635253	0.317626	0.70575	-1.50051
HALLMARK_ALLOGRAFT_REJECTION	0.009491	0.47455	0.568962	-0.519787
HALLMARK_ANGIOGENESIS	0.0115173	0.575864	0.489571	-0.0676882
HALLMARK_MYC_TARGETS_V2	0.0115173	0.575864	0.489571	1.04859
HALLMARK_HEDGEHOG_SIGNALING	0.0238087	1	0	-0.281492
HALLMARK_NOTCH_SIGNALING	0.438341	1	0	-0.278105
HALLMARK_PANCREAS_BETA_CELLS	0.276484	1	0	-0.053784
HALLMARK_PROTEIN_SECRETION	0.0390604	1	0	-1.3541
HALLMARK_TGF_BETA_SIGNALING	0.301429	1	0	-0.994774

### Sheet: E-SDZ2_hallmark
Pathway	Pval	adjPval	qval	FC
HALLMARK_KRAS_SIGNALING_UP	3.9138e-17	1.9569e-15	3.83516	-1.68212
HALLMARK_EPITHELIAL_MESENCHYMAL_TRANSITION	7.23528e-17	3.61764e-15	3.80021	-0.188841
HALLMARK_TNFA_SIGNALING_VIA_NFKB	7.65069e-14	3.82535e-12	3.37895	-2.89789
HALLMARK_COMPLEMENT	3.87683e-13	1.93841e-11	3.273	-1.31855
HALLMARK_HYPOXIA	2.33251e-11	1.16626e-09	2.98885	-1.96751
HALLMARK_ESTROGEN_RESPONSE_LATE	1.00459e-09	5.02293e-08	2.70167	-0.546874
HALLMARK_MYOGENESIS	1.00459e-09	5.02293e-08	2.70167	-1.29882
HALLMARK_SPERMATOGENESIS	2.44289e-09	1.22144e-07	2.62928	-0.311194
HALLMARK_INTERFERON_GAMMA_RESPONSE	5.8182e-09	2.9091e-07	2.55661	-1.69132
HALLMARK_ADIPOGENESIS	8.90939e-09	4.4547e-07	2.52016	0.174368
HALLMARK_COAGULATION	1.35723e-08	6.78615e-07	2.48362	-1.09534
HALLMARK_G2M_CHECKPOINT	2.05687e-08	1.02843e-06	2.447	-1.4234
HALLMARK_XENOBIOTIC_METABOLISM	3.10104e-08	1.55052e-06	2.4103	-0.535207
HALLMARK_BILE_ACID_METABOLISM	6.94007e-08	3.47003e-06	2.33659	-0.261715
HALLMARK_UV_RESPONSE_UP	6.94007e-08	3.47003e-06	2.33659	-1.01878
HALLMARK_INFLAMMATORY_RESPONSE	2.23514e-07	1.11757e-05	2.22525	-1.11485
HALLMARK_INTERFERON_ALPHA_RESPONSE	2.23514e-07	1.11757e-05	2.22525	-0.679638
HALLMARK_MTORC1_SIGNALING	2.23514e-07	1.11757e-05	2.22525	0.515185
HALLMARK_MYC_TARGETS_V1	2.23514e-07	1.11757e-05	2.22525	3.63961
HALLMARK_ESTROGEN_RESPONSE_EARLY	3.26687e-07	1.63344e-05	2.1879	-1.0473
HALLMARK_APOPTOSIS	4.75031e-07	2.37515e-05	2.15042	-1.70646
HALLMARK_DNA_REPAIR	4.75031e-07	2.37515e-05	2.15042	0.932612
HALLMARK_GLYCOLYSIS	1.41602e-06	7.08012e-05	2.03714	0.472741
HALLMARK_OXIDATIVE_PHOSPHORYLATION	2.85853e-06	0.000142926	1.96084	4.33629
HALLMARK_ALLOGRAFT_REJECTION	2.07963e-05	0.00103981	1.72715	-0.373893
HALLMARK_ANDROGEN_RESPONSE	2.07963e-05	0.00103981	1.72715	-1.17178
HALLMARK_HEME_METABOLISM	2.8436e-05	0.0014218	1.68735	-1.27092
HALLMARK_UV_RESPONSE_DN	2.8436e-05	0.0014218	1.68735	-2.15749
HALLMARK_FATTY_ACID_METABOLISM	3.86851e-05	0.00193426	1.64727	0.580433
HALLMARK_IL2_STAT5_SIGNALING	3.86851e-05	0.00193426	1.64727	-1.56892
HALLMARK_CHOLESTEROL_HOMEOSTASIS	9.44815e-05	0.00472407	1.52502	-0.337654
HALLMARK_PEROXISOME	9.44815e-05	0.00472407	1.52502	0.181913
HALLMARK_APICAL_JUNCTION	0.000125956	0.00629779	1.48351	0.108341
HALLMARK_P53_PATHWAY	0.000167069	0.00835347	1.44157	-1.12046
HALLMARK_PROTEIN_SECRETION	0.000167069	0.00835347	1.44157	-0.871874
HALLMARK_E2F_TARGETS	0.000378284	0.0189142	1.31271	-0.00613222
HALLMARK_MITOTIC_SPINDLE	0.000378284	0.0189142	1.31271	-2.0403
HALLMARK_UNFOLDED_PROTEIN_RESPONSE	0.000378284	0.0189142	1.31271	-0.286649
HALLMARK_REACTIVE_OXYGEN_SPECIES_PATHWAY	0.000818748	0.0409374	1.17808	0.735861
HALLMARK_IL6_JAK_STAT3_SIGNALING	0.00133624	0.0668119	1.08404	-0.400942
HALLMARK_KRAS_SIGNALING_DN	0.00133624	0.0668119	1.08404	-0.295142
HALLMARK_APICAL_SURFACE	0.00268444	0.134222	0.933904	-0.121764
HALLMARK_ANGIOGENESIS	0.00335401	0.1677	0.880605	-0.178661
HALLMARK_MYC_TARGETS_V2	0.00335401	0.1677	0.880605	0.494229
HALLMARK_PANCREAS_BETA_CELLS	0.00335401	0.1677	0.880605	-0.15247
HALLMARK_TGF_BETA_SIGNALING	0.00335401	0.1677	0.880605	-0.715848
HALLMARK_NOTCH_SIGNALING	0.00778359	0.38918	0.640195	-0.139721
HALLMARK_HEDGEHOG_SIGNALING	0.009491	0.47455	0.568962	-0.257632
HALLMARK_WNT_BETA_CATENIN_SIGNALING	0.0167178	0.83589	0.279018	-0.117569
HALLMARK_PI3K_AKT_MTOR_SIGNALING	0.0708349	1	0	-0.146074
