## Supplemental Table 8 for "Obesogenic diet alters decidual differentiation and cell-cell communication in the mouse uterus": TableS8.xlsx

### Sheet: A-CON rankNet Results
name	contribution	contribution.scaled	group	contribution.relative.1	pvalues
COMPLEMENT	0	0	CON	Inf	0
ICAM	0	0	CON	Inf	0
SIRP	0.0223353	0.263048	CON	2.4	0.015625
FLRT	0.00498374	0.188623	CON	2.3	0.00896933
CDH1	0.00289589	0.171102	CON	1.9	0
MHC-I	0.0251846	0.271627	CON	1.8	0.0625
UNC5	0.00200584	0.160987	CON	1.6	0.03125
CXCL	0.10005	0.434389	CON	1.6	0.000104904
GALECTIN	0.643224	2.26623	CON	1.6	2.00234e-08
CD86	0.00110566	0.146901	CON	1.5	0
CSF	0.0137347	0.233218	CON	1.4	0
PROS	0.0640914	0.363975	CON	1.4	8.9407e-08
TGFb	0.0910041	0.417214	CON	1.4	0.0168124
LAIR1	0.013745	0.233259	CON	1.3	0
CLEC	0.0698475	0.375736	CON	1.3	0
SPP1	0.580847	1.84071	CON	1.3	0.135254
APP	0.936491	15.2403	CON	1.3	0.00012207
DHT	0.023321	0.266071	CON	1.2	0.000427246
Cholesterol	0.0281821	0.280185	CON	1.2	0.0736847
VISFATIN	0.0629806	0.361673	CON	1.2	0.000152588
PERIOSTIN	0.109011	0.451201	CON	1.2	0.0182343
SEMA4	0.149813	0.526769	CON	1.2	0.000465095
CD45	0.207089	0.635078	CON	1.2	0
ADGRE	0.256965	0.735935	CON	1.2	0.000231637
ApoE	0.489029	1.39795	CON	1.2	0.03125
PECAM1	0.011073	0.222062	CON	1.1	0
SEMA3	0.0323183	0.291365	CON	1.1	0.168823
JAM	0.0467348	0.326449	CON	1.1	0.729338
DHEA	0.0510409	0.33612	CON	1.1	0.00976562
IGF	0.0607704	0.35706	CON	1.1	0.1286
TENASCIN	0.102529	0.439057	CON	1.1	0.00167274
Prostaglandin	0.147165	0.521866	CON	1.1	0.000707626
ANGPTL	0.527658	1.56419	CON	1.1	9.98378e-07
THBS	0.665197	2.45295	CON	1.1	7.8286e-05
MIF	1.30041	17.7804	CON	1.1	0.551874
CypA	3.38677	19.1351	CON	1.1	5.96046e-08
LAMININ	3.7417	19.4738	CON	1.1	1.78698e-08
FN1	4.65693	21.1671	CON	1.1	0.00201912
COLLAGEN	14.9503	22.5218	CON	1.1	0.00102219
CysLTs	0.0133727	0.231774	CON	1	0.625
CDH5	0.015251	0.239057	CON	1	0.0573059
MPZ	0.0206519	0.257735	CON	1	0.138726
CHEMERIN	0.0255192	0.272604	CON	1	0.8125
SEMA5	0.0268012	0.276296	CON	1	1
ADGRA	0.0830743	0.401926	CON	1	0.107315
Testosterone	0.159548	0.544837	CON	1	0.663444
HSPG	0.173439	0.5708	CON	1	0.18173
PDGF	0.282488	0.791065	CON	1	0.00527573
GAP	1.39808	18.1191	CON	1	0.0173123
PTN	4.52904	20.4898	CON	1	0.992644
MK	8.03618	22.1831	CON	1	0.126759
TWEAK	0.00661053	0.199239	CON	0.9	0.463135
CDH	0.00721016	0.202747	CON	0.9	0.082531
IGFBP	0.179625	0.58245	CON	0.9	0.984322
THY1	0.199581	0.620526	CON	0.9	0.0105108
CCL	0.440851	1.22093	CON	0.9	0.625
ncWNT	1.06017	17.103	CON	0.9	7.49826e-05
WNT	0.00934044	0.213977	CON	0.8	0.130859
NCAM	0.0565869	0.348192	CON	0.8	0.072998
GAS	0.0902136	0.415701	CON	0.8	0.150235
ADGRL	0.27788	0.780904	CON	0.8	0.0482624
RA	0.347998	0.947366	CON	0.8	0.00341922
RBP4	0.00233691	0.165046	CON	0.7	0.125
EPHB	0.108077	0.449455	CON	0.7	7.62939e-06
MMP	0.230143	0.680709	CON	0.7	0.803955
EPHA	0.0199938	0.255602	CON	0.6	0.00585938
FGF	0.0394966	0.30945	CON	0.6	6.10352e-05
PTPR	0.00721994	0.202802	CON	0.5	0.0839844
Desmosterol	0.00278478	0.169964	CON	0.3	0.000244141
GDF	0.000520567	0.132265	CON	0.2	0
NT	0.00198217	0.16068	CON	0	0
DHEAS	0.00229138	0.164512	CON	0	0
TNF	0.0087984	0.211274	CON	0	0

### Sheet: B-HFHS rankNet Results
name	contribution	contribution.scaled	group	contribution.relative.1	pvalues
COMPLEMENT	0.0100698	0.217476	HFHS	Inf	0
ICAM	0.00725075	0.202978	HFHS	Inf	0
SIRP	0.0538055	0.342187	HFHS	2.4	0.015625
FLRT	0.0115413	0.224124	HFHS	2.3	0.00896933
CDH1	0.00540883	0.191581	HFHS	1.9	0
MHC-I	0.0457971	0.324303	HFHS	1.8	0.0625
UNC5	0.00323457	0.174403	HFHS	1.6	0.03125
CXCL	0.163213	0.551663	HFHS	1.6	0.000104904
GALECTIN	1.05545	16.7644	HFHS	1.6	2.00234e-08
CD86	0.00163477	0.155854	HFHS	1.5	0
CSF	0.0194283	0.253741	HFHS	1.4	0
PROS	0.0928876	0.420811	HFHS	1.4	8.9407e-08
TGFb	0.123852	0.478774	HFHS	1.4	0.0168124
LAIR1	0.0182132	0.24965	HFHS	1.3	0
CLEC	0.0892629	0.413878	HFHS	1.3	0
SPP1	0.746113	3.41439	HFHS	1.3	0.135254
APP	1.2421	17.4417	HFHS	1.3	0.00012207
DHT	0.028313	0.28055	HFHS	1.2	0.000427246
Cholesterol	0.0324873	0.291809	HFHS	1.2	0.0736847
VISFATIN	0.0764745	0.388984	HFHS	1.2	0.000152588
PERIOSTIN	0.132884	0.495472	HFHS	1.2	0.0182343
SEMA4	0.183847	0.590441	HFHS	1.2	0.000465095
CD45	0.243573	0.708045	HFHS	1.2	0
ADGRE	0.309692	0.853112	HFHS	1.2	0.000231637
ApoE	0.597211	1.93992	HFHS	1.2	0.03125
PECAM1	0.0117741	0.225131	HFHS	1.1	0
SEMA3	0.0357395	0.300165	HFHS	1.1	0.168823
JAM	0.0513578	0.336821	HFHS	1.1	0.729338
DHEA	0.0560885	0.347123	HFHS	1.1	0.00976562
IGF	0.0652406	0.366344	HFHS	1.1	0.1286
TENASCIN	0.112337	0.457404	HFHS	1.1	0.00167274
Prostaglandin	0.161516	0.548501	HFHS	1.1	0.000707626
ANGPTL	0.575966	1.81256	HFHS	1.1	9.98378e-07
THBS	0.742851	3.36406	HFHS	1.1	7.8286e-05
MIF	1.44689	18.7964	HFHS	1.1	0.551874
CypA	3.84263	19.8124	HFHS	1.1	5.96046e-08
LAMININ	4.24381	20.1511	HFHS	1.1	1.78698e-08
FN1	5.28595	21.5058	HFHS	1.1	0.00201912
COLLAGEN	16.1162	22.8605	HFHS	1.1	0.00102219
CysLTs	0.0131687	0.230952	HFHS	1	0.625
CDH5	0.0149864	0.23806	HFHS	1	0.0573059
MPZ	0.0201766	0.256198	HFHS	1	0.138726
CHEMERIN	0.0253927	0.272235	HFHS	1	0.8125
SEMA5	0.0266395	0.275835	HFHS	1	1
ADGRA	0.0854529	0.406539	HFHS	1	0.107315
Testosterone	0.152124	0.53105	HFHS	1	0.663444
HSPG	0.17574	0.575127	HFHS	1	0.18173
PDGF	0.273032	0.770318	HFHS	1	0.00527573
GAP	1.44447	18.4577	HFHS	1	0.0173123
PTN	4.55686	20.8285	HFHS	1	0.992644
MK	7.76761	21.8445	HFHS	1	0.126759
TWEAK	0.00599834	0.195455	HFHS	0.9	0.463135
CDH	0.00623389	0.196937	HFHS	0.9	0.082531
IGFBP	0.167236	0.559176	HFHS	0.9	0.984322
THY1	0.173418	0.570759	HFHS	0.9	0.0105108
CCL	0.391777	1.06717	HFHS	0.9	0.625
ncWNT	0.91161	10.8057	HFHS	0.9	7.49826e-05
WNT	0.00719715	0.202672	HFHS	0.8	0.130859
NCAM	0.0437241	0.319503	HFHS	0.8	0.072998
GAS	0.0732709	0.382615	HFHS	0.8	0.150235
ADGRL	0.225741	0.671877	HFHS	0.8	0.0482624
RA	0.274476	0.77346	HFHS	0.8	0.00341922
RBP4	0.00167969	0.156515	HFHS	0.7	0.125
EPHB	0.0784242	0.392831	HFHS	0.7	7.62939e-06
MMP	0.153019	0.532711	HFHS	0.7	0.803955
EPHA	0.011036	0.221897	HFHS	0.6	0.00585938
FGF	0.0237742	0.26744	HFHS	0.6	6.10352e-05
PTPR	0.00373109	0.178857	HFHS	0.5	0.0839844
Desmosterol	0.000715553	0.138075	HFHS	0.3	0.000244141
GDF	0.000108328	0.109525	HFHS	0.2	0
NT	0	0	HFHS	0	0
DHEAS	0	0	HFHS	0	0
TNF	0	0	HFHS	0	0
